# Therapy-induced senescence upregulates antigen presentation machinery and triggers anti-tumor immunity in Acute Myeloid Leukemia

**DOI:** 10.1101/2022.11.17.515658

**Authors:** Diego Gilioli, Simona Fusco, Teresa Tavella, Kety Giannetti, Anastasia Conti, Antonella Santoro, Edoardo Carsana, Stefano Beretta, Martin Schönlein, Valentina Gambacorta, Federico Mario Aletti, Matteo Giovanni Carrabba, Chiara Bonini, Fabio Ciceri, Ivan Merelli, Luca Vago, Clemens Schmitt, Raffaella Di Micco

**Affiliations:** Unit of Senescence in Stem Cell Aging, Differentiation and Cancer, San Raffaele Telethon Institute for Gene Therapy (SR-TIGET), IRCCS San Raffaele Scientific Institute, Milano, Italy; Unit of Immunogenetics, Leukemia Genomics and Immunobiology, Division of Immunology, Transplantation and Infectious Disease, IRCCS San Raffaele Scientific Institute, Milano, Italy; Institute for Biomedical Technologies, National Research Council, Segrate, Italy; San Raffaele Telethon Institute for Gene Therapy (SR-TIGET), IRCCS San Raffaele Scientific Institute, Milano, Italy; Medical Department of Hematology, Oncology and Tumor Immunology, University Medical Center Berlin, Germany; Department of Oncology, Hematology and Bone Marrow Transplantation With Section of Pneumology, University Medical Center Hamburg-Eppendorf, Hamburg, Germany; Hematology and Bone Marrow Transplantation Unit, IRCCS San Raffaele Scientific Institute, Milano, Italy; Unit of Experimental Hematology, Division of Immunology, Transplantation and Infectious Disease, IRCCS San Raffaele Scientific Institute, Milano, Italy; Vita-Salute San Raffaele University, Milano, Italy; Molecular Cancer Research Center, Charité, Berlin

## Abstract

Acute myeloid leukemia (AML) is an aggressive hematological malignancy often curable only by using intensive chemotherapy. Nonetheless, resistance/early relapses are frequent, underscoring the need to investigate the molecular events occurring shortly after chemotherapy. Therapy-induced senescence (TIS) is a fail-safe tumor suppressive mechanism that may elicit immune-mediated responses contributing to senescent cell clearance. Yet, TIS functional role in AML eradication and immune surveillance early post-chemotherapy remains ill-defined. By combining transcriptional and cellular-based evaluation of senescence markers in AML patient samples, we found upregulation of senescence-associated genes and interferon gene categories with concomitant induction of HLA class I and class II molecules, pointing to a causal link between TIS and leukemia immunogenicity. Consistently, senescence-competent AML samples activated autologous CD4^+^ and CD8^+^ T cells and improved leukemia recognition by both T-cell subsets. Lastly, the anti-leukemic activity of Immune Checkpoint Blockades (ICBs) was enhanced upon senescence engagement in AML. Altogether, our results identify senescence as a potent immune-related anti-leukemic mechanism that may rapidly translate into innovative senescence-based strategies to prevent AML relapse.

**STATEMENT OF SIGNIFICANCE:** Our findings uncover a novel link between senescence induction and leukemia immune recognition by T cells via upregulation of antigen presentation machinery components, providing the basis for conceptually novel senescence-based targeted immunotherapeutic regimens for AML patients.
