## Supplementary table S2 for "Therapy-induced senescence upregulates antigen presentation machinery and triggers anti-tumor immunity in Acute Myeloid Leukemia"

### Sheet: DGE_ARA_vs_CTRL
	logFC	lfcSE	baseMean	PValue	FDR
ELANE	-4.47814	0.480385	18900.4	1.14184e-20	1.63534e-16
GDF15	3.87168	0.504724	536.355	1.70812e-14	1.22319e-10
CDKN1A	2.54538	0.338878	8745.2	5.8587e-14	2.79694e-10
CD70	3.20913	0.476185	306.304	1.59205e-11	5.70033e-08
EPX	-3.69827	0.558013	3180.88	3.41244e-11	9.7746e-08
PHLDA3	3.37637	0.515909	447.156	5.9686e-11	1.22118e-07
APOBEC3H	2.84784	0.433899	434.316	5.26023e-11	1.22118e-07
MMP3	2.86637	0.461993	14133.5	5.4918e-10	9.83169e-07
CSF3	3.33236	0.540521	405.528	7.04399e-10	1.12093e-06
C3	2.35654	0.394441	1187.6	2.3096e-09	3.3078e-06
CYP27A1	2.2903	0.396575	723.136	7.6864e-09	9.55446e-06
CD177	3.56074	0.617291	249.642	8.00541e-09	9.55446e-06
CXCL1	2.78572	0.48875	1471.54	1.20024e-08	1.3223e-05
PLA2G7	2.30421	0.408297	2012.01	1.66648e-08	1.59115e-05
CCL7	2.68486	0.47535	256.967	1.62162e-08	1.59115e-05
VMO1	2.03477	0.362191	1855.73	1.93241e-08	1.72975e-05
IL24	2.94802	0.528545	119.869	2.43835e-08	2.05423e-05
AZU1	-3.18101	0.579214	53002.7	3.97558e-08	3.16324e-05
PLPP1	2.00354	0.365978	1070.81	4.3882e-08	3.16405e-05
MYL9	1.96749	0.359473	1072.31	4.41845e-08	3.16405e-05
C15orf48	2.18741	0.405499	504.316	6.87684e-08	4.69e-05
MS4A7	2.52298	0.469684	998.327	7.80205e-08	5.07914e-05
CKAP4	1.9543	0.370313	1373.98	1.31017e-07	8.15834e-05
MMP1	2.14652	0.410731	14044.3	1.73114e-07	0.000103306
HAS1	5.44193	1.04993	32.2603	2.18205e-07	0.000125005
FUCA1	1.98053	0.389993	8046.64	3.80695e-07	0.00020807
FCER1A	2.34673	0.462622	340.377	3.92255e-07	0.00020807
MS4A14	2.43332	0.482911	240.369	4.68289e-07	0.00023953
PCDH12	5.92809	1.1807	36.5872	5.14509e-07	0.000246839
ITGB7	1.87533	0.373581	1667.16	5.17048e-07	0.000246839
IL7R	2.03365	0.405946	1301.69	5.45289e-07	0.000249995
ASB2	2.0118	0.402325	431.871	5.72047e-07	0.000249995
EMP2	2.0348	0.407034	419.296	5.76025e-07	0.000249995
CD101	1.95241	0.391934	1821.27	6.30969e-07	0.000265786
CXCL5	2.60355	0.524181	2626.74	6.8035e-07	0.000278399
MS4A3	-2.16399	0.439127	1695.03	8.31055e-07	0.000324102
IL21R	2.09114	0.424471	326.413	8.37297e-07	0.000324102
PLK2	2.5776	0.52667	179.417	9.87305e-07	0.00037211
LILRB2	1.8236	0.373671	1250.08	1.05962e-06	0.000389125
MMP9	1.64885	0.338949	23928.1	1.14683e-06	0.000410622
CD300E	1.67343	0.345759	5027.88	1.29926e-06	0.000453854
CD48	1.78826	0.371422	706.211	1.47474e-06	0.000502886
MMP14	2.01528	0.419308	5881.49	1.53831e-06	0.000512366
KCNH2	-3.35278	0.700486	167.809	1.69832e-06	0.000552803
ATF3	2.60411	0.545351	317.665	1.79612e-06	0.000566356
SLC43A2	1.70677	0.357622	1596.55	1.81905e-06	0.000566356
CD248	2.19378	0.460093	342.155	1.85952e-06	0.000566639
PLPPR3	-2.38998	0.503446	515.056	2.06214e-06	0.00061529
PILRA	1.68637	0.35678	2067.54	2.28271e-06	0.000667202
THY1	1.92122	0.407988	542.547	2.48921e-06	0.00071301
FCN1	1.63379	0.347716	2672.25	2.61904e-06	0.000735488
FBLN1	1.73806	0.371123	3026.74	2.82357e-06	0.000777676
RND3	2.79257	0.598443	404.184	3.06524e-06	0.000828309
IL6	2.33517	0.501562	632.899	3.22751e-06	0.000840445
SAA1	2.48113	0.532777	215.756	3.20889e-06	0.000840445
C1QC	2.15415	0.466507	569.947	3.88194e-06	0.0009504
PID1	2.11067	0.457268	258.924	3.91521e-06	0.0009504
CD300LB	1.63044	0.353073	1364.24	3.87717e-06	0.0009504
FPR1	1.99136	0.430771	2229.86	3.78649e-06	0.0009504
RRAD	2.92087	0.635778	135.17	4.34476e-06	0.00103709
DCN	2.31121	0.503809	1065.26	4.4866e-06	0.0010534
CTSH	1.6243	0.355984	4522.61	5.0466e-06	0.00116577
ZG16B	2.01469	0.442839	202.997	5.37777e-06	0.00122255
HGFAC	3.2177	0.708082	110.571	5.51311e-06	0.00123373
EBI3	2.26161	0.498561	132.322	5.72574e-06	0.0012616
CCN1	2.02297	0.446619	528.509	5.91158e-06	0.00127373
SCD	-2.20679	0.48738	1853.89	5.95865e-06	0.00127373
FCER1G	1.60296	0.354722	5372.06	6.21587e-06	0.0012957
CD86	1.59021	0.352443	2906.66	6.42331e-06	0.0012957
TMEM132A	2.40293	0.532245	192.445	6.34032e-06	0.0012957
EPSTI1	2.36094	0.522604	352.756	6.25311e-06	0.0012957
P2RY6	2.41618	0.536686	115.199	6.73071e-06	0.00132051
FPR2	1.92495	0.427402	272.404	6.67367e-06	0.00132051
IGFBP4	1.59385	0.354443	2996.56	6.89908e-06	0.00133525
IL1B	1.76749	0.394088	2572.91	7.29142e-06	0.00139237
LILRA5	1.52106	0.339767	5906.66	7.57784e-06	0.00142802
APOD	2.25899	0.504948	156.884	7.68766e-06	0.0014299
CXCL16	1.66965	0.37375	1080.11	7.92132e-06	0.00145448
COL16A1	2.33205	0.522842	232.655	8.18347e-06	0.00146505
NCF1	1.93433	0.433508	2206.45	8.11828e-06	0.00146505
CXCL6	2.67302	0.602752	257.885	9.22024e-06	0.00161039
CCDC3	-2.49329	0.561941	487.566	9.1253e-06	0.00161039
NCF1B	2.125	0.480734	641.686	9.85478e-06	0.00168046
PRTN3	-5.7252	1.2952	30289.9	9.85609e-06	0.00168046
CCND1	1.67793	0.379895	1358.44	1.00165e-05	0.00168772
LILRB4	1.74977	0.396862	1091.21	1.03845e-05	0.00172938
TNFSF9	1.71871	0.390627	510.164	1.08314e-05	0.00178308
FASN	-1.58177	0.359746	896.279	1.09801e-05	0.001787
AC005336.3	-4.70895	1.07652	30.4586	1.21852e-05	0.00196086
FSTL1	1.76717	0.404776	804.417	1.26657e-05	0.00201553
NEU4	1.82635	0.41918	587.175	1.31884e-05	0.00207565
SLC7A7	1.78705	0.410757	552.217	1.35755e-05	0.00211335
CEACAM1	2.66936	0.614457	103.749	1.3975e-05	0.00212925
SLC17A9	-1.98893	0.457639	882.955	1.38602e-05	0.00212925
PLXNA2	3.00439	0.692699	78.211	1.44294e-05	0.00217535
AC131097.2	3.39106	0.78422	122.536	1.53147e-05	0.00228476
FGL2	1.48938	0.345167	1660.54	1.5964e-05	0.00235707
SPARC	2.07568	0.482452	767.927	1.69e-05	0.00246981
FKBP10	1.67373	0.389655	634.155	1.74374e-05	0.00252261
ECM1	1.63338	0.380792	739.05	1.79124e-05	0.00256541
FAT1	5.25713	1.22873	44.351	1.88158e-05	0.00262819
TNFRSF11B	2.84464	0.665092	247.543	1.89379e-05	0.00262819
HPD	2.202	0.514352	126.715	1.85962e-05	0.00262819
C5AR1	1.66264	0.38889	3448.94	1.90847e-05	0.00262819
SERPINB10	-2.48885	0.582986	1406.56	1.96232e-05	0.00267661
ANXA5	2.01541	0.473522	2133.2	2.07908e-05	0.00270532
MACROD1	-2.22018	0.521863	514.571	2.09671e-05	0.00270532
VASN	1.93081	0.453209	182.335	2.04149e-05	0.00270532
TMEM98	3.2061	0.753396	63.6443	2.08556e-05	0.00270532
CST7	-1.60595	0.376613	15428.9	2.00633e-05	0.00270532
SLC38A5	-2.07414	0.48679	408.997	2.03646e-05	0.00270532
COL1A2	2.0772	0.488535	3014.65	2.11963e-05	0.00271048
THBS1	1.63783	0.38659	22031.4	2.26927e-05	0.00287615
IGFBP5	2.48951	0.588124	454.641	2.30621e-05	0.00289495
MLC1	-1.76514	0.417173	1029.38	2.32453e-05	0.00289495
GNLY	2.2046	0.521448	202.783	2.35944e-05	0.00291309
PRG3	-2.35361	0.556979	271.27	2.38234e-05	0.00291623
ACSM3	-1.85529	0.439941	768.933	2.47425e-05	0.00300307
CCDC80	2.34859	0.559341	186.863	2.68271e-05	0.00322295
KBTBD11	-2.19453	0.522836	903.597	2.70042e-05	0.00322295
JAG1	-1.7952	0.428253	579.783	2.76626e-05	0.00327425
SLAMF7	2.60392	0.621772	320.863	2.81552e-05	0.00327837
FAP	2.32725	0.555493	199.926	2.79531e-05	0.00327837
ID3	3.10893	0.743739	87.7273	2.9133e-05	0.00336486
CCL4	1.95727	0.469312	191.571	3.03911e-05	0.00344673
MATK	-1.67519	0.401601	1084.83	3.02904e-05	0.00344673
CLEC17A	2.01501	0.483719	209.405	3.10451e-05	0.00344673
ADGRE3	1.56511	0.375558	692.698	3.08069e-05	0.00344673
IGLL1	-2.72843	0.654511	391.55	3.06396e-05	0.00344673
FXYD6	1.56893	0.377087	628.363	3.17316e-05	0.00349584
SLA	1.45693	0.350961	1444.45	3.30642e-05	0.00361485
GAS6	1.58189	0.381507	724.184	3.37714e-05	0.00366419
HMOX1	1.71963	0.415681	2029.95	3.52036e-05	0.00379087
CXCL3	1.89104	0.458438	1984.26	3.70779e-05	0.00390463
BIRC3	1.70314	0.41282	729.742	3.69736e-05	0.00390463
OAS2	2.16175	0.523877	313.436	3.68418e-05	0.00390463
TPM2	1.41093	0.342389	4572.08	3.77514e-05	0.00394654
LOXL4	1.73642	0.421647	480.185	3.81882e-05	0.00396327
DPP4	2.2602	0.549339	264.267	3.88205e-05	0.00397133
STEAP1	3.01284	0.731992	84.1604	3.85593e-05	0.00397133
NPW	-2.57589	0.626626	508.802	3.94413e-05	0.00400623
CCL2	1.50577	0.36645	11388.4	3.97234e-05	0.00400647
MXRA8	2.39176	0.583422	121.217	4.13985e-05	0.00411743
TNFRSF8	1.67878	0.409351	344.337	4.11228e-05	0.00411743
DDR2	2.42921	0.593643	131.658	4.27586e-05	0.00422337
GREM1	2.04689	0.501993	1541.69	4.55182e-05	0.00446515
IL19	4.15258	1.02221	35.6443	4.85831e-05	0.00457767
MRAS	2.0939	0.515044	141.91	4.79324e-05	0.00457767
INHBA	2.17238	0.534647	318.601	4.84025e-05	0.00457767
TNFRSF10B	1.51145	0.371892	945.159	4.81924e-05	0.00457767
CLEC4E	1.96027	0.482159	408.714	4.79082e-05	0.00457767
GLIPR1	1.73011	0.425316	460.317	4.74535e-05	0.00457767
IFI6	1.41074	0.347745	4360.33	4.97437e-05	0.0046564
FGF2	2.55222	0.629703	245.86	5.05525e-05	0.00470138
LINC02593	-3.21213	0.793548	46.5561	5.16997e-05	0.00477705
SCN4B	2.20045	0.544761	109.387	5.36116e-05	0.00492195
FCN2	2.38053	0.59012	161.126	5.48395e-05	0.00500262
KYNU	1.6104	0.399628	687.645	5.5837e-05	0.00506137
STAT4	1.83251	0.45594	221.097	5.83999e-05	0.00522134
CD36	1.80337	0.448823	865.184	5.86954e-05	0.00522134
SRPX2	2.5186	0.626778	81.1551	5.86102e-05	0.00522134
CXCL2	1.61397	0.401971	1290.2	5.94128e-05	0.00525253
ALPK2	3.94213	0.985294	63.0842	6.30852e-05	0.00554299
SLC15A3	1.52596	0.381555	798.781	6.35265e-05	0.00554772
SELENOM	1.59606	0.399795	635.139	6.54644e-05	0.00568231
GPT2	-1.89328	0.474767	779.786	6.66858e-05	0.00575346
GHRL	1.99276	0.50013	152.272	6.76287e-05	0.00579987
NINJ1	1.76886	0.444654	1476.04	6.94816e-05	0.00592331
DSE	1.84377	0.463801	525.326	7.02791e-05	0.00595584
FN1	1.87722	0.473545	1403.88	7.36471e-05	0.00620455
UCHL1	1.90127	0.480234	342.843	7.52505e-05	0.00630256
SLC27A5	-2.46429	0.622984	244.331	7.63347e-05	0.00635619
CNR2	1.6072	0.407068	333.696	7.8733e-05	0.00648054
SPOCD1	1.87637	0.475184	165.06	7.85722e-05	0.00648054
AC245884.12	2.17236	0.550499	186.624	7.94144e-05	0.00649928
MASP1	1.95504	0.496761	174.323	8.29963e-05	0.00675382
LILRA6	2.4914	0.634465	176.342	8.60931e-05	0.00696624
S100A12	2.25697	0.575584	359.646	8.81134e-05	0.00705005
PRSS57	-1.94595	0.496177	17440.9	8.78583e-05	0.00705005
NNMT	1.69076	0.431683	456.841	8.97792e-05	0.00714343
NID1	3.21223	0.821457	68.1114	9.21434e-05	0.00729103
TMEM54	3.59316	0.922191	48.9087	9.76628e-05	0.00768531
VSIG4	1.47007	0.377524	2041.12	9.86095e-05	0.00771741
CTSL	1.3245	0.340603	38352.8	0.000100792	0.00783067
CMKLR1	1.57844	0.405996	639.102	0.00010115	0.00783067
TREM2	2.92259	0.753923	129.314	0.000105965	0.00806472
CCN4	4.69724	1.21139	27.4581	0.000105517	0.00806472
FDXR	1.46052	0.376864	2003.37	0.000106426	0.00806472
CYBB	1.32959	0.342758	5193.31	0.000104844	0.00806472
SLC26A11	2.24045	0.578901	101.493	0.000108759	0.00819811
SH3PXD2B	1.79319	0.463685	258.836	0.000110064	0.0082531
SAA2	2.67865	0.692961	71.6124	0.000110858	0.0082693
VEGFC	2.59474	0.671591	88.3569	0.000111744	0.0082922
FUT7	-2.27697	0.589749	1444.96	0.000112966	0.00833969
MMP19	1.37373	0.357837	2070.91	0.000123546	0.00907394
IGLON5	2.01806	0.527099	176.447	0.000128862	0.00941614
LINC01537	4.60015	1.20475	31.3297	0.000134356	0.00976771
HAGHL	-1.89352	0.496237	755.109	0.000135764	0.00982028
OPTN	1.67089	0.438041	567.196	0.000136477	0.00982221
GALNT14	-2.66775	0.699833	83.2799	0.000137859	0.00982295
DACH1	-2.24223	0.588051	123.31	0.000137296	0.00982295
RPS27L	1.36202	0.357567	1629.02	0.000139454	0.0098874
MIR34AHG	1.80264	0.474204	290.74	0.00014388	0.010151
PARVA	2.98487	0.785806	68.6899	0.000145586	0.0101712
CYGB	3.26513	0.859316	99.8138	0.000144883	0.0101712
S100A16	2.65484	0.700017	82.4597	0.000149114	0.010367
PRRX1	2.21916	0.586034	137.143	0.000152638	0.0105608
HLA-DRB5	1.64644	0.435634	3153.5	0.000157204	0.010789
GFI1B	1.9193	0.507883	227.93	0.000157443	0.010789
TNFAIP6	2.09334	0.554213	344.356	0.000158644	0.0108195
G0S2	1.52871	0.405009	1013.68	0.000160328	0.0108482
GPAT3	1.66022	0.439896	484.322	0.000160579	0.0108482
HLA-DQB2	1.74596	0.464061	277.73	0.00016833	0.0112757
PROCR	1.92043	0.510466	153.294	0.000168482	0.0112757
LY6K	1.74483	0.464082	169.176	0.000170084	0.0112775
FJX1	5.21044	1.38569	22.6043	0.000169786	0.0112775
AKR1B1	1.57323	0.41884	1331.11	0.000172545	0.011388
GFRA2	3.88516	1.03632	42.7319	0.000177544	0.0116641
CILP2	-1.70656	0.45585	322.879	0.000181332	0.011805
LGALS2	1.86889	0.499209	277.455	0.000181337	0.011805
RAI14	1.72963	0.462361	210.322	0.000183385	0.0118308
LILRB1	1.44426	0.385989	873.646	0.000182772	0.0118308
PDLIM4	2.08862	0.558738	100.052	0.00018542	0.0119084
IFI44	1.66869	0.446645	475.216	0.000186939	0.0119524
TMEM158	1.3215	0.354666	1062.63	0.000194504	0.0121182
NCF1C	1.37205	0.368348	2638.14	0.000195411	0.0121182
WNT5B	1.71093	0.458998	232.251	0.00019337	0.0121182
IGFBP6	1.36641	0.366711	667.859	0.00019446	0.0121182
EBPL	-1.48035	0.397427	589.871	0.000195435	0.0121182
ITGA3	2.22182	0.595552	123.919	0.000190956	0.0121182
AXL	2.99477	0.804005	60.4059	0.000195454	0.0121182
TWIST2	2.04693	0.550005	153.984	0.000197915	0.0122179
SDC3	1.4036	0.378175	850.354	0.000206035	0.0126231
CD9	1.97422	0.531957	728.008	0.000206243	0.0126231
CLMP	2.40411	0.64809	126.156	0.000207637	0.0126544
C1QA	1.3684	0.369439	2140.38	0.000212226	0.0127754
MME	1.74043	0.46989	503.786	0.0002123	0.0127754
DNAH17	2.86803	0.774035	63.2066	0.00021114	0.0127754
CCL3	1.40309	0.379702	3022.63	0.000219672	0.0131638
IER5	1.2888	0.34948	2795.24	0.000226229	0.013171
MB21D2	1.8243	0.494022	152.553	0.00022184	0.013171
FLNC	1.94533	0.527581	121.449	0.000226679	0.013171
C1S	1.59311	0.432014	304.704	0.000226338	0.013171
EMP1	1.67307	0.453217	1884.24	0.000222905	0.013171
LGMN	2.13134	0.578111	282.441	0.00022715	0.013171
C1QTNF1	1.68515	0.45669	185.536	0.000224328	0.013171
IL4I1	1.60696	0.435809	455.861	0.000226652	0.013171
ABLIM3	1.87965	0.510719	170.104	0.000232872	0.0134483
GPX8	2.87708	0.782873	67.0168	0.000237817	0.013516
CSPG4	2.3517	0.6394	65.8827	0.000235085	0.013516
AC087741.1	1.71315	0.466134	178.041	0.000237645	0.013516
FFAR2	1.99041	0.541566	150.9	0.000237581	0.013516
SIGLEC7	1.55517	0.423338	674.961	0.000239172	0.0135392
CEMIP2	1.97149	0.537283	156.441	0.000243158	0.0137107
PLXNC1	2.12105	0.57837	286.784	0.000245135	0.0137142
ABCC3	1.99268	0.543261	136.802	0.000244462	0.0137142
LINC00926	-2.07641	0.566484	3398.56	0.000246918	0.0137602
MUC5AC	5.49056	1.49919	15.5726	0.000249913	0.0138731
IGHA1	1.4	0.382391	597.101	0.000251071	0.0138836
RAB44	-1.64935	0.45066	1570.47	0.000252354	0.0139008
AC245297.1	3.51996	0.963334	38.791	0.00025825	0.014012
CTSG	-2.14739	0.587835	20558.8	0.000259153	0.014012
PMP22	1.29955	0.355602	1035.3	0.000257684	0.014012
PPP1R27	-2.28649	0.625932	247.81	0.000259263	0.014012
SRC	1.83529	0.50239	485.696	0.000259069	0.014012
ACP5	1.52039	0.41796	2498.65	0.000275127	0.0148134
IL1A	2.32467	0.639784	64.4403	0.000279576	0.0149961
ZNF385A	1.34899	0.371361	746.431	0.000280614	0.0149961
WFS1	2.03576	0.560691	89.6468	0.000282545	0.0150432
RIN2	1.6463	0.453746	299.186	0.000285365	0.0151259
IL13RA2	2.48551	0.68519	83.9188	0.000286212	0.0151259
KIAA0513	1.49471	0.412296	399.321	0.000288589	0.0151955
HBQ1	-3.70814	1.02368	55.6938	0.000291919	0.0153145
GPR84	2.03419	0.561926	145.594	0.00029457	0.0153412
LRRC25	1.46654	0.405034	754.852	0.000293702	0.0153412
CD300C	1.61505	0.446366	377.346	0.000296647	0.0153934
MYB	-1.5723	0.434894	7344.73	0.00029994	0.0155081
APOL3	1.57127	0.434847	245.824	0.000302233	0.0155704
GNG12	3.76587	1.04282	45.0131	0.000304755	0.0156441
RBP1	2.93935	0.815767	48.3208	0.00031436	0.0160795
CCR5	1.37056	0.380638	684.298	0.000317369	0.0161756
FAM72C	-2.39202	0.664799	65.6381	0.000320544	0.0162432
LINC00996	2.4677	0.685899	85.7418	0.000320963	0.0162432
TNFRSF9	3.53639	0.983919	45.9786	0.000325409	0.0163527
PRDM1	1.80262	0.501512	245.652	0.000325178	0.0163527
COL3A1	2.36455	0.658776	198.847	0.00033156	0.0166035
CRABP2	2.82528	0.789349	76.7359	0.000344579	0.0171708
RGL1	1.60968	0.449793	294.567	0.000345286	0.0171708
FPR3	1.50847	0.422316	907.661	0.000354393	0.0175627
LPAR1	1.807	0.506616	328.342	0.000361354	0.0178459
SLC43A1	-1.67752	0.470842	1059.56	0.000366919	0.0180413
MPO	-4.47172	1.25534	52643.7	0.000367831	0.0180413
HTRA1	1.92791	0.541696	100.173	0.000372225	0.0181946
FIRRE	-2.48313	0.698032	77.0435	0.000374645	0.0182506
AC037198.1	2.07931	0.584675	93.1386	0.00037605	0.0182569
S100A9	1.50878	0.424408	16988.8	0.00037795	0.0182872
DAB2	1.57596	0.443811	473.087	0.000383796	0.0183796
MET	2.47992	0.698598	58.0579	0.000385437	0.0183796
KRT7	2.09392	0.5901	161.31	0.00038756	0.0183796
LYZ	1.38469	0.390175	28047.2	0.000386859	0.0183796
CERS1	-2.08618	0.587629	206.927	0.000384983	0.0183796
AP001042.1	2.80608	0.790198	71.5527	0.000383601	0.0183796
HPSE	1.99851	0.563499	103.147	0.00039021	0.0184442
AMN	-2.35721	0.665687	186.752	0.000398578	0.0187778
SLC37A2	1.27095	0.35906	1358.69	0.000400657	0.0188138
EPHX1	1.78779	0.505317	167.294	0.000403234	0.0188653
FST	2.13042	0.602289	76.5787	0.000404388	0.0188653
IL10RB-DT	1.87348	0.529826	157.457	0.000406191	0.0188879
CXCL8	1.47223	0.416542	32842	0.000408683	0.0189423
SFXN4	-1.91744	0.543066	1558.23	0.000414361	0.0190819
LACC1	2.37735	0.673254	472.103	0.000413792	0.0190819
ACTA2	1.40586	0.398333	665.328	0.000416562	0.0190936
TPM1	1.63799	0.464164	329.567	0.000417282	0.0190936
JAKMIP2	1.86471	0.528542	245.447	0.000418661	0.0190957
PEG10	3.54872	1.00784	29.3324	0.000429751	0.0194976
TBX2	3.54268	1.00621	30.0662	0.000430194	0.0194976
RGS12	1.2848	0.365179	859.482	0.000434341	0.0195617
A2M	1.55497	0.441887	563.006	0.000433292	0.0195617
CPM	1.563	0.444768	259.876	0.000441079	0.0198029
NR2F2	4.01131	1.14192	34.5564	0.000443476	0.0198483
FBLN5	1.8908	0.538608	134.701	0.000447214	0.0199533
SIGLEC14	1.8782	0.535696	119.86	0.000454732	0.0202257
LILRA1	1.4512	0.414106	349.247	0.00045761	0.0202907
OLR1	1.74667	0.499088	148.199	0.000465744	0.0205876
SAMD4A	5.08122	1.45583	24.9835	0.000482565	0.0211355
MT1H	3.12946	0.896246	55.4229	0.000479868	0.0211355
MXRA5	1.88979	0.5414	113.293	0.000481992	0.0211355
ABI3	1.49007	0.427187	269.78	0.00048645	0.0211761
DERL3	-1.94427	0.557282	217.363	0.000485122	0.0211761
OSR2	5.41932	1.55546	17.3253	0.000493875	0.0214342
SLAMF8	1.55456	0.446522	302.562	0.000498663	0.021447
HLA-DRB1	1.4282	0.410135	9604.86	0.000497192	0.021447
IFIT3	2.64655	0.759851	208.42	0.00049585	0.021447
AF064858.1	2.03247	0.584455	82.2377	0.000506034	0.0216989
KITLG	3.87975	1.11642	41.6378	0.000510533	0.0217871
SECTM1	1.36688	0.393365	417.875	0.000511134	0.0217871
SCARF1	1.53183	0.44109	417.582	0.000515015	0.0218874
CD180	1.3191	0.380078	489.589	0.000519284	0.0220035
WWTR1	3.96091	1.14235	27.7437	0.00052562	0.0222063
TAGLN	1.35785	0.392511	521.377	0.000541408	0.022806
TP53I3	1.35315	0.391285	508.822	0.000543767	0.0228382
SPNS3	-1.47129	0.425694	2783.73	0.00054781	0.0229408
FBLN2	1.96416	0.568542	156.299	0.000550847	0.0230007
SCPEP1	1.28443	0.372072	1192.77	0.00055624	0.0231583
HEG1	2.01466	0.58473	149.72	0.000570117	0.0235989
FBL	-1.51228	0.438842	5705.87	0.000568813	0.0235989
IDO1	2.56559	0.745017	110.169	0.000573883	0.0236863
CTSS	1.52526	0.443269	3267.01	0.000579707	0.0238579
C1R	1.40296	0.408122	393.274	0.000586902	0.0240848
MDM2	1.86506	0.543734	2812.19	0.000603359	0.0246895
SERPINE1	1.42157	0.414971	1206.93	0.000613178	0.0250198
SYTL3	1.49092	0.43561	351.384	0.000620228	0.0251
CD4	1.23041	0.35943	2211.12	0.000618806	0.0251
AC064805.1	2.1496	0.628074	106.429	0.000620403	0.0251
LGALS3	1.68707	0.493148	570.876	0.000623862	0.0251689
SPON2	-1.79428	0.524777	211.089	0.000628217	0.0252734
FTH1	1.30514	0.382306	164887	0.000640498	0.0256953
SHISA4	2.14111	0.628572	60.9558	0.000658502	0.0261248
ADAT2	-1.74345	0.511747	304.117	0.000657175	0.0261248
NFATC4	1.67667	0.491977	205.789	0.000654337	0.0261248
FZD2	2.27693	0.66827	80.8255	0.000656312	0.0261248
ZMYND15	1.44614	0.424894	311.047	0.000665178	0.0263168
FCMR	1.82005	0.535291	158.553	0.000673571	0.0265754
EXT1	2.40126	0.707522	103.448	0.000689053	0.0271116
CHN1	5.27071	1.55439	18.7498	0.00069672	0.0273381
MYD88	1.35708	0.400664	677.682	0.000706431	0.0276435
ADAMTS12	3.32979	0.983965	39.2635	0.000714247	0.0276505
SOX4	-1.53055	0.45223	951.033	0.000713224	0.0276505
LINC01451	1.53356	0.453158	541.834	0.000713954	0.0276505
RPS4Y1	1.35907	0.401613	2899.84	0.000714333	0.0276505
LNCTAM34A	3.39776	1.00462	45.8775	0.00071922	0.02769
KLHDC7B	1.27726	0.377628	758.849	0.000718772	0.02769
FARP1	2.51223	0.743532	48.7018	0.000728089	0.0278912
SLC16A2	4.59161	1.35899	21.9278	0.000728341	0.0278912
CACNA2D3	2.1884	0.647916	110.607	0.000731208	0.0279263
RAB3B	1.8104	0.536323	137.048	0.000736606	0.0280276
ARHGEF3	1.43373	0.42479	524.506	0.000737775	0.0280276
HLA-DRA	1.17102	0.347137	21136.5	0.000742537	0.0280671
SMIM24	-1.80838	0.536085	444.178	0.000742734	0.0280671
PXDC1	3.0707	0.911813	47.2318	0.000758029	0.0285697
CD24	-1.79554	0.53405	338.721	0.000773466	0.0290172
EEPD1	1.27544	0.379377	847.945	0.000773955	0.0290172
EHF	3.55019	1.0572	31.8113	0.000784744	0.0293449
ST14	1.41303	0.421105	893.913	0.000792125	0.0295438
DCBLD2	1.93849	0.578473	174.691	0.000805051	0.0296399
SCARB2	1.2896	0.384723	1429.05	0.00080222	0.0296399
SOD2	1.33673	0.398768	7293.65	0.000801869	0.0296399
MPEG1	1.26231	0.37661	2103.91	0.000802983	0.0296399
ADA2	1.2597	0.375605	1084.75	0.000797124	0.0296399
GIMAP8	1.57945	0.471501	249.862	0.000808631	0.0296954
SAMD11	-2.32347	0.694034	109.223	0.000814651	0.0297639
SAMHD1	1.19142	0.355881	6093.92	0.000814515	0.0297639
IL10	2.51217	0.750866	50.3909	0.000820748	0.0298854
CSF2	2.34493	0.701125	114.764	0.000824239	0.0298854
RBFA	-1.62833	0.48683	386.125	0.000823555	0.0298854
MEIS3	1.59729	0.478856	414.045	0.000851059	0.03078
LUM	1.92115	0.576257	491.282	0.000856527	0.030822
SMOX	1.27646	0.382821	1810.22	0.000854971	0.030822
IL12RB1	1.67942	0.503872	126.227	0.000859046	0.0308352
CSF1R	1.28849	0.387251	2378.92	0.000876983	0.0313616
SLC25A37	-1.14786	0.345165	2398.77	0.00088247	0.0313616
DKK3	1.57936	0.474892	264.975	0.000881871	0.0313616
COL4A2	1.93226	0.580943	125.189	0.000880765	0.0313616
PTGFRN	1.48452	0.447372	223.519	0.000905619	0.0316948
CYP1B1	1.8112	0.545682	875.155	0.000902945	0.0316948
CHST15	1.53592	0.462857	347.236	0.00090555	0.0316948
LPXN	1.49237	0.449653	1453.47	0.000903613	0.0316948
CXCR5	2.07826	0.626022	119.119	0.000900878	0.0316948
PFAS	-1.77009	0.533516	212.214	0.000907336	0.0316948
COL6A2	1.34567	0.405241	3406.05	0.00089806	0.0316948
FTH1P8	1.52005	0.458383	250.163	0.000912779	0.0318073
TCN2	1.31791	0.397896	621.542	0.000925619	0.0321765
IL11	2.70925	0.818584	65.5079	0.000934014	0.0323897
GPR171	2.82599	0.854565	43.22	0.000943227	0.0325581
RCN3	1.61734	0.489082	676.999	0.000943417	0.0325581
GPR68	1.55195	0.469525	258.756	0.000948516	0.0326554
ADAMTS1	1.98724	0.602659	90.7377	0.000975684	0.0335102
SLIT3	5.15293	1.56388	15.5149	0.000984366	0.0337275
GPX3	1.32455	0.402228	426.7	0.000991109	0.0338775
AL390719.1	1.39939	0.425525	338.971	0.0010068	0.0343317
CD53	1.32609	0.403712	2800.43	0.00102076	0.0347254
CHST13	-2.03679	0.620618	159.236	0.00103123	0.0349984
TREM1	1.23563	0.37668	2594.27	0.00103691	0.0351014
CRNDE	-1.39001	0.423821	304.11	0.00103917	0.0351014
MOXD1	1.75086	0.533966	141.572	0.00104185	0.035109
AC010761.1	-2.48901	0.759933	59.1999	0.00105549	0.0354854
IFIT1	1.90869	0.583601	250.512	0.00107345	0.0360046
NLE1	-1.64994	0.504971	303.429	0.00108546	0.0362803
SERPINB7	2.67904	0.820183	96.8845	0.00108927	0.0362803
SIGLEC11	2.49208	0.762918	52.7971	0.0010888	0.0362803
NTHL1	-1.7681	0.541411	925.157	0.00109185	0.0362819
AC004381.3	-3.43717	1.05336	51.784	0.0011022	0.0365411
CAPG	1.09243	0.335796	8263.79	0.00114094	0.037738
GYPC	-1.42035	0.437114	2545.68	0.00115654	0.0380926
GNG11	1.60996	0.495481	331.037	0.00115698	0.0380926
INKA2	1.27947	0.393878	411.864	0.00116057	0.0381231
ALDH7A1	2.01689	0.62254	79.2316	0.00119624	0.0392048
RPL22	-1.25875	0.388815	3779.6	0.0012062	0.039441
PTGS2	1.3236	0.410228	728.648	0.00125315	0.0408831
GPR183	1.16515	0.36146	1820.94	0.00126651	0.0412248
HLA-DRB6	1.39496	0.432926	798.513	0.00127222	0.0413168
MICAL2	1.71097	0.531262	172.653	0.00127935	0.0414544
FADS2	-1.26561	0.393564	1815.27	0.00130093	0.0420585
SERPINH1	1.58338	0.493233	324.198	0.00132641	0.0427857
POLD2	-1.51256	0.471331	1796.27	0.00133136	0.0428489
CCR7	1.67464	0.522019	137.321	0.0013366	0.0429211
IGSF6	1.26435	0.394635	1226.97	0.00135608	0.043449
PLD3	1.24045	0.387399	6421.57	0.00136473	0.0436287
ITGB5	1.58163	0.494792	333.57	0.00139082	0.0442653
SLC46A1	1.62843	0.509355	282.62	0.00138842	0.0442653
TENT5C	-1.38607	0.434229	1483.05	0.00141284	0.0448471
PLXDC2	1.28553	0.402798	564.033	0.00141537	0.0448471
OAS3	2.05047	0.642728	325.21	0.00142146	0.0449406
RBPMS	2.06647	0.647972	64.2538	0.00142701	0.0450169
CORO1B	1.27834	0.401197	1367.65	0.00144095	0.0452573
TYROBP	1.21558	0.381476	10163.7	0.00143994	0.0452573
CCBE1	2.34988	0.737728	65.5975	0.00144607	0.0453188
CCL3L3	1.31614	0.41374	1282.61	0.00146732	0.0458842
HNMT	1.56429	0.491862	131.825	0.00147096	0.0458978
OLFML2B	1.1745	0.36988	1085.68	0.00149651	0.0464924
RPL10P9	1.6662	0.524702	675.725	0.00149573	0.0464924
RRS1	-1.48992	0.470264	194.269	0.00153354	0.0474769
TSPOAP1	-1.69159	0.533959	187.651	0.00153483	0.0474769
GBA	1.38879	0.439732	661.806	0.00158708	0.0488821
SYTL4	2.87459	0.91014	60.7008	0.00158633	0.0488821
MMAB	-1.53978	0.488029	1234.75	0.00160447	0.0493115
DHRS3	1.31316	0.416845	574.368	0.00163133	0.0499228
STC1	1.56997	0.498275	357.072	0.00162818	0.0499228

### Sheet: GSEA_HALLMARK_v7.2
ID	Description	setSize	enrichmentScore	NES	pvalue	p.adjust	qvalues	rank	leading_edge	core_enrichment
HALLMARK_EPITHELIAL_MESENCHYMAL_TRANSITION	HALLMARK_EPITHELIAL_MESENCHYMAL_TRANSITION	199	0.631773	2.30692	0.000102072	0.000456571	0.000201852	6004	tags=58%, list=20%, signal=47%	SLIT3/LAMA1/COL8A2/VCAM1/MAGEE1/MSX1/CADM1/CDH2/MMP3/MFAP5/TNFRSF11B/CXCL1/PLOD2/GEM/LAMA3/CXCL6/PFN2/POSTN/NTM/VEGFC/FGF2/SPOCK1/LOXL1/MATN3/COL3A1/IL6/COL16A1/FAP/DCN/LRRC15/PRRX1/INHBA/SCG2/MMP1/GAS1/LAMA2/DKK1/PDLIM4/SNAI2/ITGA2/COL1A2/SPARC/NID2/GREM1/CCN1/MMP14/SFRP1/FUCA1/MYL9/FBLN2/ITGB1/COL4A2/HTRA1/THY1/LUM/WNT5A/FBLN5/MXRA5/TFPI2/COL12A1/FN1/FMOD/MYLK/COL11A1/GJA1/SGCB/FSTL1/COL5A2/FBL…
HALLMARK_INTERFERON_GAMMA_RESPONSE	HALLMARK_INTERFERON_GAMMA_RESPONSE	199	0.522726	1.90874	0.000102072	0.000456571	0.000201852	11425	tags=66%, list=38%, signal=41%	VCAM1/MX1/XCL1/CXCL10/IFI44L/CCL7/IFIT3/SLAMF7/IDO1/IFIT2/CDKN1A/RNF31/EPSTI1/IL6/OAS2/TNFAIP6/OAS3/CFB/DDX60/SSPN/GPR18/FPR1/IFIT1/ITGB7/OASL/STAT4/SELP/CMPK2/IFI44/RTP4/C1S/CD86/CMKLR1/RSAD2/CCL2/HELZ2/FGL2/GBP4/IFI30/ARID5B/HLA-DRB1/SERPING1/C1R/IRF8/CD40/SECTM1/CD274/MYD88/LGALS3BP/SOD2/HIF1A/GZMA/PTGS2/BATF2/CFH/HLA-G/ZNFX1/IRF4/SAMHD1/IRF9/FAS/CXCL9/CXCL11/NFKBIA/HERC6/IFITM3/SP110/MX2/NAMP…
HALLMARK_TNFA_SIGNALING_VIA_NFKB	HALLMARK_TNFA_SIGNALING_VIA_NFKB	200	0.51105	1.86625	0.000102072	0.000456571	0.000201852	11425	tags=70%, list=38%, signal=43%	FJX1/EDN1/BMP2/TNFRSF9/CXCL10/MSC/CXCL1/GEM/CXCL6/ATF3/PLK2/IFIT2/CDKN1A/ACKR3/CSF2/IL6/IL1A/INHBA/PLPP3/TNFAIP6/IL7R/CCN1/CCL4/CXCL3/GFPT2/CCL20/NINJ1/IL1B/SERPINB2/OLR1/TNFSF9/BIRC3/CCND1/CD80/NR4A3/TNC/CXCL2/KYNU/TUBB2A/G0S2/CCL2/SERPINE1/IL23A/SPSB1/PHLDA2/SOD2/PTGS2/LAMB3/SLC2A6/IER5/HES1/MAFF/DUSP5/GPR183/MARCKS/SLC16A6/CD83/TNF/KLF4/CXCL11/IL12B/NFKBIA/SERPINB8/TRIP10/ZC3H12A/PTPRE/NAMPT/P…
HALLMARK_INFLAMMATORY_RESPONSE	HALLMARK_INFLAMMATORY_RESPONSE	194	0.522955	1.90729	0.000102155	0.000456571	0.000201852	11067	tags=69%, list=37%, signal=44%	HAS2/EDN1/PDPN/NDP/TNFRSF9/CSF3/CD70/CXCL10/SLC1A2/AXL/BDKRB1/CCL7/CXCL6/OSMR/CDKN1A/IL10/MET/IL6/IL1A/EBI3/INHBA/CALCRL/TNFAIP6/GPC3/IL7R/MMP14/MEP1A/FPR1/FFAR2/DCBLD2/MSR1/TPBG/RASGRP1/LPAR1/CCL20/CD48/MEFV/LCK/IL1B/KCNJ2/OLR1/RGS1/TNFSF9/CX3CL1/CCR7/C5AR1/IRAK2/RTP4/PCDH7/CMKLR1/SCARF1/TLR1/CCL2/ACVR2A/CXCL8/OPRK1/SERPINE1/TNFSF15/CD40/CD14/NMUR1/HIF1A/CYBB/GABBR1/CHST2/IFITM1/IL1R1/GPR183/ADM…
HALLMARK_COMPLEMENT	HALLMARK_COMPLEMENT	195	0.490655	1.78978	0.000102166	0.000456571	0.000201852	10397	tags=53%, list=35%, signal=35%	KCNIP3/ITIH1/SCG3/CASP5/CXCL1/GZMK/DOCK9/CP/C3/SPOCK2/IL6/PLA2G7/SERPINC1/DPP4/S100A12/C1QC/LGMN/CFB/ANXA5/MMP14/KLK1/COL4A2/TFPI2/FN1/RASGRP1/SRC/CD36/PRSS3/LCK/ACTN2/SERPINB2/OLR1/GZMB/LGALS3/ME1/FCN1/CTSH/C2/F8/PLAT/KYNU/CTSO/FCER1G/C1S/CPM/CTSS/C9/S100A9/CDH13/APOA4/CDK5R1/SERPING1/SERPINE1/C1R/C1QA/GZMA/CTSL/MMP8/DOCK4/CFH/DGKH/MAFF/ADAM9/DUSP5/DOCK10/LRP1/APOBEC3G/HPCAL4/BRPF3/TMPRSS6/CD59/…
HALLMARK_ALLOGRAFT_REJECTION	HALLMARK_ALLOGRAFT_REJECTION	197	0.441773	1.6119	0.000102208	0.000456571	0.000201852	11194	tags=59%, list=37%, signal=37%	HLA-DOB/CRTAM/CCL11/IFNG/SIT1/TGFB2/CD28/CD3G/NOS2/CD2/IL11/CXCL13/CCL7/IL10/APBB1/IL6/INHBA/CD8A/ACHE/CCL4/THY1/CD3D/STAT4/ZAP70/LCK/IL1B/GZMB/IL12RB1/CD79A/CD80/MMP9/CXCR3/C2/CFP/CD86/CTSS/INHBB/TLR1/CCL2/IL9/ACVR2A/CCR1/EGFR/CD1D/IRF8/CD40/CCR5/CCL19/HIF1A/GZMA/IGSF6/PF4/CD4/HLA-G/IRF4/HLA-DRA/FAS/PRF1/CCR2/TNF/CXCL9/IL2/IL12B/CAPG/HLA-DMB/FASLG/TLR3/UBE2D1/CCL22/GPR65/CD3E/HLA-DMA/F2R/CD74/DE…
HALLMARK_KRAS_SIGNALING_UP	HALLMARK_KRAS_SIGNALING_UP	185	0.446143	1.62168	0.000102596	0.000456571	0.000201852	11419	tags=59%, list=38%, signal=37%	ALDH1A3/HSD11B1/ADAMDEC1/ETV1/BMP2/SCG3/CXCL10/CSF2/GPRC5B/APOD/PDCD1LG2/ADGRL4/PRRX1/INHBA/PRKG2/FGF9/ITGA2/CFB/IL7R/MMP10/FUCA1/DCBLD2/HKDC1/GFPT2/PRDM1/CCL20/MPZL2/IL1B/BIRC3/BTC/PTPRR/EMP1/EPHB2/MMP9/PLAT/GNG11/FCER1G/WNT7A/CMKLR1/TSPAN7/ALDH1A2/G0S2/ABCB1/CTSS/RELN/TLR8/IRF8/MAFB/PTGS2/TMEM158/CFH/GPNMB/FLT4/NRP1/KLF4/TMEM176A/NR1H4/SOX9/NAP1L2/PLAUR/KIF5C/PLEK2/ANKH/C3AR1/PPBP/TMEM176B/TNFR…
HALLMARK_APOPTOSIS	HALLMARK_APOPTOSIS	160	0.492794	1.77431	0.000103402	0.000456571	0.000201852	11658	tags=60%, list=39%, signal=37%	BMP2/TGFB2/PLPPR4/BCL2L10/CD2/IFNB1/ATF3/CDKN1A/FEZ1/IL6/IL1A/DCN/LEF1/GSTM1/LUM/IL1B/CAV1/HMOX1/BIRC3/GUCY2D/LGALS3/CCND1/EMP1/KRT18/PLAT/FDXR/BGN/PDGFRB/IGFBP6/CD14/SOD2/GPX3/IGF2R/FAS/PRF1/TNF/TIMP3/IFITM3/FASLG/LMNA/ANKH/MMP2/F2R/PAK1/DPYD/SC5D/RHOB/BAX/CCNA1/TIMP1/DIABLO/SATB1/TAP1/CASP8/IFNGR1/SQSTM1/ERBB2/TNFSF10/CASP7/CASP1/PEA15/IER3/GCH1/SPTAN1/PTK2/CD44/RETSAT/SAT1/IRF1/TNFRSF12A/APP/C…
HALLMARK_UV_RESPONSE_DN	HALLMARK_UV_RESPONSE_DN	144	0.505621	1.80661	0.000104264	0.000456571	0.000201852	5940	tags=34%, list=20%, signal=27%	HAS2/PLCB4/AMPH/PTPN21/TJP1/RND3/MAP1B/IRS1/IGFBP5/MET/COL3A1/FZD2/PRKAR2B/PLPP3/SNAI2/COL1A2/RBPMS/CCN1/FBLN5/CDC42BPA/MMP16/LPAR1/COL11A1/GJA1/COL5A2/DDAH1/SCN8A/INPP4B/CAV1/COL1A1/RGS4/LAMC1/PTPRM/DAB2/KCNMA1/SCHIP1/ACVR2A/PPARG/AKT3/SDC2/SERPINE1/PDGFRB/APBB2/ADGRL2/PMP22/FHL2/SIPA1L1/NRP1/SYNJ2
HALLMARK_COAGULATION	HALLMARK_COAGULATION	124	0.523335	1.8428	0.000105753	0.000456571	0.000201852	6004	tags=42%, list=20%, signal=34%	F2RL2/ITIH1/GNG12/MMP3/C3/CTSE/SERPINC1/PROC/DPP4/MMP1/LGMN/ITGA2/SPARC/CFB/MMP14/MEP1A/MMP10/CD9/HTRA1/TFPI2/FN1/HMGCS2/PRSS23/SERPINB2/OLR1/CTSK/CAPN5/MMP9/THBS1/CTSH/C2/F8/PLAT/CTSO/C1S/ACOX2/A2M/C9/SERPING1/SERPINE1/C1R/C1QA/THBD/MMP8/CFH/PF4/MAFF/ADAM9/PROS1/MMP7/LRP1/TIMP3
HALLMARK_INTERFERON_ALPHA_RESPONSE	HALLMARK_INTERFERON_ALPHA_RESPONSE	97	0.517789	1.78315	0.000107608	0.000456571	0.000201852	11899	tags=68%, list=40%, signal=41%	MX1/CXCL10/IFI44L/IFIT3/IFIT2/RNF31/EPSTI1/DDX60/PROCR/OASL/OAS1/CMPK2/IFI44/RTP4/C1S/RSAD2/HELZ2/GBP4/IFI30/LGALS3BP/BATF2/IFITM1/LPAR6/IRF9/CXCL11/HERC6/IFITM3/SP110/PLSCR1/SAMD9/SAMD9L/CD74/IFI35/IFIH1/PARP9/B2M/CCRL2/TAP1/CASP8/ISG15/HLA-C/TRIM5/TRIM21/CASP1/GBP2/USP18/ELF1/LAMP3/CSF1/LAP3/IRF1/IFI27/PSMB9/IRF7/TMEM140/PARP14/SELL/ISG20/IRF2/TRAFD1/STAT2/TDRD7/LY6E/IL15/MOV10/CNP
HALLMARK_IL6_JAK_STAT3_SIGNALING	HALLMARK_IL6_JAK_STAT3_SIGNALING	80	0.52629	1.77221	0.000109577	0.000456571	0.000201852	11686	tags=66%, list=39%, signal=41%	CXCL10/INHBE/CXCL1/CXCL13/CCL7/OSMR/CSF2/IL6/EBI3/CD9/CXCL3/CD36/IL1B/HMOX1/IL12RB1/A2M/CCR1/MYD88/CD14/PF4/IL1R1/IRF9/FAS/TNF/CXCL9/CXCL11/IL13RA1/TNFRSF21/IL6ST/IL1R2/TNFRSF1B/STAT1/PIK3R5/ACVRL1/IFNGR1/TLR2/CSF1/CD44/IRF1/TNFRSF12A/LTBR/STAT3/BAK1/PTPN11/IFNGR2/PTPN1/CBL/GRB2/MAP3K8/STAT2/CD38/TYK2/ITGB3
HALLMARK_HYPOXIA	HALLMARK_HYPOXIA	194	0.418057	1.52472	0.000408622	0.00145951	0.000645258	10986	tags=50%, list=37%, signal=32%	HAS1/PKP1/SULT2B1/CHST3/RORA/SELENBP1/ATF3/CDKN1A/ACKR3/LARGE1/CP/EXT1/IL6/DCN/GPC3/CCN1/EDN2/PGF/HS3ST1/TPBG/BCAN/PPP1R3C/CAV1/CSRP2/HMOX1/DPYSL4/KIF5A/STC1/KDELR3/LOX/COL5A1/BGN/SDC2/SERPINE1/P4HA2/EGFR/SDC3/TGM2/CCN2/CHST2/STC2/MAFF/CAVIN3/ADM/GCK/ANXA2/ADORA2B/IGFBP1/CCN5/PLAUR/GPC1/CA12/MT1E/TMEM45A/ERRFI1/LXN/MT2A/GAPDHS/HOXB9/TNFAIP3/SDC4/ETS1/NFIL3/PLIN2/TGFBI/TIPARP/LDHC/PPARGC1A/NAGK/AL…
HALLMARK_P53_PATHWAY	HALLMARK_P53_PATHWAY	195	0.41878	1.5276	0.000408664	0.00145951	0.000645258	11237	tags=52%, list=37%, signal=33%	BMP2/CLCA2/PHLDA3/EPHA2/RRAD/ATF3/PLK2/CDKN1A/CDKN2B/IL1A/ALOX15B/FUCA1/PROCR/MDM2/EPHX1/NINJ1/KRT17/SDC1/HMOX1/TNFSF9/GLS2/INHBB/SFN/CDH13/CDK5R1/FDXR/IFI30/ST14/RPS27L/TCN2/AK1/IER5/ZMAT3/TGFA/AEN/FAS/XPC/TOB1/KLF4/ANKRA2/RB1/PTPRE/SLC7A11/ADA/CTSD/PLXNB2/GM2A/MXD1/TCHH/F2R/RNF19B/PTPN14/HBEGF/BAX/SPHK1/TRAF4/TAP1/ABHD4/PVT1/SESN1/PCNA/RHBDF2/PERP/DGKA/NUPR1/CASP1/DDB2/IER3/DRAM1/H1-2/SLC3A2/BA…
HALLMARK_MYOGENESIS	HALLMARK_MYOGENESIS	182	0.422222	1.53298	0.0006157	0.00205233	0.000907348	9943	tags=50%, list=33%, signal=34%	CRYAB/GNAO1/WWTR1/MYH11/NCAM1/HSPB8/EFS/FGF2/CDKN1A/DES/LARGE1/COL3A1/CNN3/DENND2B/APOD/CASQ1/FST/LAMA2/MRAS/SPARC/ACHE/SSPN/ITGB1/COL4A2/MYBPH/MYLK/CD36/ACTN2/PPP1R3C/BDKRB2/COL1A1/SORBS1/DAPK2/GJA5/ITGB5/FHL1/SOD3/CDH13/SCHIP1/ADAM12/MYH1/TPM2/TAGLN/COL6A2/GPX3/AK1/DMD/IGF1/PVALB/STC2/IGFBP7/COX7A1/SPEG/MYOZ1/HSPB2/KIFC3/RB1/LDB3/MB/BIN1/MYO1C/NAV2/DMPK/PDE4DIP/PC/PLXNB2/COL6A3/EPHB3/SGCD/SLC6A…
HALLMARK_APICAL_JUNCTION	HALLMARK_APICAL_JUNCTION	189	0.417173	1.51937	0.000715381	0.00223556	0.000988355	10723	tags=48%, list=36%, signal=31%	VCAM1/SGCE/GRB7/PARVA/TJP1/TNFRSF11B/LAMA3/IRS1/PCDH1/CNTN1/COL16A1/ITGA3/ITGA2/WNK4/ALOX15B/ADAM23/MYH10/CDH15/MYL9/FLNC/ITGB1/NEXN/THY1/SRC/NFASC/ACTG2/MPZL2/ACTN2/AMH/CLDN11/CD209/LAYN/CX3CL1/CDH11/MMP9/CD86/NECTIN4/CDSN/AKT3/EGFR/SDC3/CD274/NECTIN3/LAMB3/SHROOM2/ADAM9/SLIT2/CTNND1/SPEG/ADRA1B/CLDN6/JAM3/CADM3/CLDN5/KRT31/CLDN8/LAMC2/MMP2/AMIGO2/ITGA9/RRAS/CDH6/IKBKG/MPP5/TGFBI/PTPRC/VWF/SORBS…
HALLMARK_KRAS_SIGNALING_DN	HALLMARK_KRAS_SIGNALING_DN	152	0.430902	1.54668	0.000830565	0.00231096	0.00102169	5905	tags=31%, list=20%, signal=25%	EDN1/GDNF/IFNG/MX1/PKP1/TGFB2/KCNMB1/PDCD1/TG/CLDN16/IFI44L/IL5/ABCG4/ABCB11/THNSL2/SLC12A3/TCL1A/NTF3/EDN2/THRB/EFHD1/NRIP2/NUDT11/MEFV/SERPINB2/EGF/RYR2/SOX10/CD207/PRODH/CD80/PNMT/SLC38A3/RSAD2/EDAR/PCDHB1/SIDT1/KRT15/UPK3B/COL2A1/CHST2/SELENOP/COPZ2/SLC29A3/SHOX2/KCNN1/TCF7L1
HALLMARK_MYC_TARGETS_V2	HALLMARK_MYC_TARGETS_V2	58	-0.619017	-2.60425	0.000831947	0.00231096	0.00102169	8708	tags=84%, list=29%, signal=60%	SLC29A2/LAS1L/MCM5/SUPV3L1/UTP20/DCTPP1/CDK4/PHB/TCOF1/IPO4/PLK4/PA2G4/WDR43/NIP7/SORD/RABEPK/NOP56/NOC4L/DUSP2/PES1/GRWD1/BYSL/HSPE1/TBRG4/EXOSC5/GNL3/AIMP2/NPM1/SRM/PUS1/PPRC1/RRP9/MYBBP1A/MRTO4/SLC19A1/FARSA/PLK1/TMEM97/RRP12/NOLC1/HSPD1/MYC/IMP4/NOP16/RCL1/UNG/WDR74/NDUFAF4/PPAN
HALLMARK_XENOBIOTIC_METABOLISM	HALLMARK_XENOBIOTIC_METABOLISM	184	0.398796	1.44881	0.00195012	0.00513189	0.00226884	5829	tags=27%, list=19%, signal=22%	GCKR/HSD11B1/ITIH1/TGFB2/VTN/PDK4/EPHA2/PTGES/AOX1/HGFAC/CES1/CYP27A1/ATOH8/CYP1A1/CFB/ABCC3/FMO1/UPB1/CYP2J2/CD36/HSD17B2/EPHX1/NINJ1/FBLN1/CDO1/HMOX1/CYP2S1/CCL25/ESR1/VNN1/KYNU/XDH/IGFBP4/CYP17A1/ACOX2/PAPSS2/RAP1GAP/TYR/SERPINE1/IRF8/TPST1/SLC6A12/IGF1/SMOX/BCAR1/IL1R1/SLC22A1/PROS1/APOE/FAS
HALLMARK_IL2_STAT5_SIGNALING	HALLMARK_IL2_STAT5_SIGNALING	198	0.394361	1.43945	0.0022465	0.00561626	0.00248298	10228	tags=48%, list=34%, signal=32%	CTLA4/F2RL2/BMP2/TNFRSF9/CXCL10/MAP6/DRC1/LRIG1/PENK/RORA/IL10/CSF2/SERPINC1/WLS/ICOS/PTCH1/SMPDL3A/PLPP1/CKAP4/CD48/TIAM1/APLP1/NT5E/SELP/SHE/TNFRSF8/EMP1/ECM1/CD86/NOP2/MYO1E/ABCB1/TLR7/FGL2/TNFSF11/GBP4/SH3BGRL2/PRKCH/IRF8/TGM2/CDCP1/DHRS3/CCR4/COL6A1/IRF4/MAFF/IGF2R/NFKBIZ/NRP1/CD83/CAPG/IFITM3/SNX9/MYO1C/BMPR2/GPR65/TNFRSF21/PLSCR1/ENPP1/AHR/ITGAV/MXD1/IL1R2/SPRY4/TNFRSF1B/CTSZ/CAPN3/PHLDA1/…
HALLMARK_E2F_TARGETS	HALLMARK_E2F_TARGETS	200	-0.486349	-2.48082	0.00487805	0.0101626	0.00449294	11088	tags=73%, list=37%, signal=46%	UBR7/MLH1/TP53/ATAD2/H2AZ1/CDC25B/UBE2S/SHMT1/CTCF/RNASEH2A/PPP1R8/RFC1/PSIP1/CCNE1/AURKA/DEK/SMC6/HMGB3/GINS3/TOP2A/TMPO/CSE1L/NCAPD2/RBBP7/POLE/IPO7/SNRPB/SMC4/DIAPH3/PRDX4/MRE11/ZW10/DLGAP5/CDCA8/CDKN3/NUP107/DCLRE1B/NUP205/PNN/ORC2/MCM4/E2F8/CENPM/TUBB/EZH2/RAD1/TACC3/USP1/CBX5/PRPS1/XRCC6/HELLS/TRA2B/KIF4A/ORC6/SMC1A/HMGB2/XPO1/LUC7L3/TFRC/AURKB/SYNCRIP/RFC2/MKI67/TIMELESS/MCM5/PRKDC/DDX39A/…
HALLMARK_G2M_CHECKPOINT	HALLMARK_G2M_CHECKPOINT	200	-0.382973	-1.95351	0.00487805	0.0101626	0.00449294	10422	tags=63%, list=35%, signal=41%	BUB3/CUL4A/HMGN2/TOP2A/TMPO/POLE/RPS6KA5/TFDP1/MAPK14/KIF5B/SMC4/H2AZ2/NEK2/DTYMK/AMD1/CDKN3/KPNB1/ATRX/EZH2/CDC6/TACC3/TRAIP/KMT5A/TRA2B/KIF4A/ORC6/SMC1A/ODF2/NDC80/TENT4A/XPO1/YTHDC1/RAD23B/INCENP/RBL1/AURKB/TNPO2/CDC27/CHAF1A/SYNCRIP/DBF4/TTK/MKI67/POLQ/MCM5/PRPF4B/DDX39A/G3BP1/CENPA/HNRNPU/MYBL2/PRC1/CUL5/ILF3/RACGAP1/RBM14/SRSF10/NSD2/PURA/HNRNPD/POLA2/NCL/SLC7A5/CDK4/SUV39H1/MNAT1/STMN1/H2A…
HALLMARK_MYC_TARGETS_V1	HALLMARK_MYC_TARGETS_V1	200	-0.560723	-2.86019	0.00487805	0.0101626	0.00449294	10448	tags=71%, list=35%, signal=47%	TCP1/BUB3/DDX18/IARS1/PABPC4/C1QBP/IFRD1/PRPS2/HDAC2/TFDP1/COPS5/PRDX4/TXNL4A/CBX3/RRM1/KPNB1/KARS1/ORC2/MCM4/YWHAQ/VBP1/CSTF2/PSMA1/HPRT1/USP1/XRCC6/SNRPB2/CLNS1A/TRA2B/CCT7/SLC25A3/SSB/UBE2E1/YWHAE/PSMA4/NCBP2/XPO1/RAD23B/HNRNPA2B1/DDX21/SET/TRIM28/EIF2S2/CCT2/PSMD1/SYNCRIP/HNRNPA3/MCM5/G3BP1/HNRNPU/CCT5/PTGES3/CAD/RFC4/CCT4/FAM120A/HNRNPD/SRSF7/CDK4/SRPK1/LSM2/PHB/HDGF/TUFM/HSP90AB1/RPS2/DUT/C…
HALLMARK_OXIDATIVE_PHOSPHORYLATION	HALLMARK_OXIDATIVE_PHOSPHORYLATION	199	-0.253832	-1.29209	0.00487805	0.0101626	0.00449294	11101	tags=52%, list=37%, signal=33%	MFN2/VDAC1/CS/MRPL35/HSD17B10/HADHB/COX5A/NDUFC1/NDUFA3/NDUFS7/OPA1/COX7B/NDUFB2/UQCRC1/IDH3B/RHOT2/ATP5F1C/MRPS22/COX17/NDUFA9/CPT1A/AIFM1/PHYH/UQCRFS1/PDHX/COX6B1/ETFB/MPC1/IMMT/COX7A2L/CYCS/NDUFA5/COX15/COX10/ATP5MG/SDHA/MRPS15/SLC25A3/DLD/UQCRQ/HTRA2/MTRF1/ABCB7/ATP5F1A/FH/ATP5F1E/PDHB/ISCA1/HSPA9/COX5B/IDH2/COX6C/NNT/TIMM50/COX4I1/AFG3L2/IDH3A/MRPL15/ATP5PD/SUPV3L1/MDH2/TIMM17A/COX7C/GRPEL1/…
HALLMARK_HEDGEHOG_SIGNALING	HALLMARK_HEDGEHOG_SIGNALING	35	0.53532	1.58993	0.00826647	0.0165329	0.0073093	5725	tags=43%, list=19%, signal=35%	HEY1/SCG2/PTCH1/ACHE/THY1/OPHN1/HEY2/RTN1/CRMP1/CDK5R1/L1CAM/NRCAM/GLI1/NRP2/NRP1
HALLMARK_APICAL_SURFACE	HALLMARK_APICAL_SURFACE	41	0.517017	1.57591	0.00882739	0.0169757	0.00750507	10721	tags=59%, list=36%, signal=38%	RTN4RL1/CD160/NTNG1/RHCG/GAS1/MDGA1/GHRL/DCBLD2/THY1/CX3CL1/GSTM3/SHROOM2/MAL/PKHD1/PLAUR/SULF2/AKAP7/LYN/SCUBE1/B4GALT1/CRYBG1/APP/LYPD3/IL2RB
HALLMARK_PANCREAS_BETA_CELLS	HALLMARK_PANCREAS_BETA_CELLS	27	0.566911	1.60641	0.00941856	0.0174418	0.0077111	7197	tags=56%, list=24%, signal=42%	INSM1/ISL1/DPP4/CHGA/NEUROG3/NKX2-2/PCSK1/AKT3/DCX/MAFB/PAX6/STXBP1/GCK/NKX6-1/SYT13
HALLMARK_ANGIOGENESIS	HALLMARK_ANGIOGENESIS	35	0.525744	1.56149	0.0116703	0.0208398	0.00921341	5725	tags=46%, list=19%, signal=37%	VTN/SLCO2A1/MSX1/KCNJ8/CXCL6/POSTN/COL3A1/LUM/FSTL1/COL5A2/OLR1/STC1/PGLYRP1/THBD/PF4/NRP1

### Sheet: GSEA_SENESCENCE
ID	Description	setSize	enrichmentScore	NES	pvalue	p.adjust	qvalues	rank	leading_edge	core_enrichment
SenMayo	SenMayo	114	0.588404	2.06626	0.00010627	0.000195241	5.14e-05	5965	tags=49%, list=20%, signal=40%	EDN1/FGF7/KITLG/GDF15/BMP2/PTGES/CXCL10/AXL/CCL8/MMP3/TNFRSF11B/CXCL1/GEM/CCL7/VEGFC/FGF2/IL10/IGFBP5/FGF1/C3/CSF2/IL6/IL1A/CCL1/MMP1/DKK1/ITGA2/MMP14/MMP10/CD9/PAPPA/PGF/CCL4/CXCL3/CCL20/IL1B/EGF/CXCL16/MMP9/SERPINB4/CXCL2/PLAT/CXCR2/WNT2/CCL2/CXCL8/NRG1/EGFR/CCL3/IGFBP6/SERPINE2/IGF1/ANGPT1/FAS/IGFBP7/TNF
SASP_SCHLEICH	SASP_SCHLEICH	77	0.609147	2.03812	0.000110988	0.000195241	5.14e-05	5830	tags=52%, list=19%, signal=42%	FGF7/CCL11/IFNG/KITLG/CSF3/PTGES/MMP3/TNFRSF11B/CXCL1/GEM/CXCL13/CXCL5/FGF2/IGFBP5/CSF2/IL6/IL1A/CCL1/ITGA2/MMP14/MMP10/CD9/FN1/CCL20/IL1B/SERPINB2/EGF/CCL25/CXCL2/PLAT/IGFBP4/CXCR2/CCL2/SERPINE1/EGFR/IGFBP6/IGF1/IGF2R/FAS/IGFBP7
Purcell	Purcell	47	0.607271	1.90015	0.000116577	0.000195241	5.14e-05	5370	tags=51%, list=18%, signal=42%	ATF3/IDO1/EPSTI1/C3/CCDC80/IL1A/TNFAIP6/CYP1A1/OASL/IL1B/BIRC3/CD163L1/CXCL2/GNG11/RTP4/APOL3/CTSS/HERC5/RSPO3/GBP4/IFI30/MYD88/CLDN1/BATF2
Sencan	Sencan	37	0.70505	2.11909	0.000120482	0.000195241	5.14e-05	5568	tags=70%, list=19%, signal=57%	CRYAB/PSG2/COL10A1/CLCA2/CILP/CXCL10/TREM2/MMP3/MUC17/SAA2/SAA1/CSF2/IL6/IL1A/EBI3/MMP1/MMP10/LUM/MXRA5/IL1B/SERPINB2/LCN2/PSG7/ADAMTS6/CCL3/COL6A5
CLASSICAL_SASP	CLASSICAL_SASP	35	0.692031	2.05443	0.000122026	0.000195241	5.14e-05	5224	tags=66%, list=17%, signal=54%	FGF7/GDNF/IFNG/KITLG/MMP3/CXCL1/IFNB1/FGF2/IL6/IL1A/DCN/FN1/CCL20/IL1B/EGF/COL1A1/MMP9/THBS1/CCL2/CXCL8/BGN/SERPINE1/IGFBP6
FRIDMAN_SENESCENCE_UP	FRIDMAN_SENESCENCE_UP	77	0.507073	1.69659	0.000443951	0.000591935	0.000155772	10275	tags=56%, list=34%, signal=37%	CRYAB/ALDH1A3/IFNG/IGSF3/CDKN1A/CDKN2B/IGFBP5/MMP1/COL1A2/SPARC/TFAP2A/FN1/MDM2/CYP1B1/SERPINB2/CCND1/OPTN/THBS1/IGFBP4/FILIP1L/SERPINE1/NRG1/IGFBP6/CCN2/IGFBP7/IGFBP1/RRAS/RAB31/S100A11/STAT1/TNFAIP2/TNFAIP3/RHOB/ISG15/IFI16/PEA15/TES/MAP1LC3B/CD44/TGFB1I1/HTATIP2/VIM/IRF7
DUY_CISG_UP	DUY_CISG_UP	225	0.541364	1.99023	0.000101595	0.000493153	0.000299485	5864	tags=49%, list=20%, signal=40%	CHN2/CREB3L3/KRT80/GP6/CYGB/CXCL10/KCNMB1/MLPH/AXL/APOBEC3H/IFI44L/MIR4420/FCAMR/IFIT3/SELENBP1/SLAMF7/ITLN1/ZNF683/RGS13/MYLK3/C3/FCER1A/GPRC5B/HYDIN/EBI3/DPP4/APOD/SLC26A11/MMP1/CALCRL/PRCD/KRT7/CXCR5/AIM2/CYP1A1/IL7R/ZG16B/GHRL/ODF3L1/PGF/ZNF843/NCF1/TUB/GBP1/OASL/SRC/NEU4/DNAH8/MPZL2/RGS1/EGF/HMOX1/SYTL2/SLC25A18/SDS/CMPK2/CCR7/OPTN/IRAK2/HLA-DRB5/THBS1/CXCR3/CD300C/RTP4/CNR2/IL4I1/GVINP1/CXC…
Pribluda_SENESCENCE_INFLAMMATORY_GENES	Pribluda_SENESCENCE_INFLAMMATORY_GENES	94	0.521206	1.79021	0.000108838	0.000493153	0.000299485	9646	tags=60%, list=32%, signal=41%	CCDC33/MX1/PTGES/CXCL10/AXL/CXCL1/GEM/IFIT3/CXCL5/IFIT2/CDKN1A/CDKN2B/IGFBP5/CSF2/IL6/IL1A/OAS2/ITGA2/OAS3/CD9/IFIT1/CXCL3/CCL20/IL1B/OLR1/TNFRSF8/CXCL2/IGFBP4/TNFRSF19/TNFRSF10B/SOX17/SERPINE1/CCL3/CD40/IGFBP6/CD14/IGF1/IGF2R/FAS/IGFBP7/CXCL9/MSX2/IGFBP1/IGF2BP1/IFITM3/MX2/IL1RN/SLC7A11/XAF1/PHLDA1/ETS1/FAIM2/ICAM1/TLR2/USP18/ETS2
SASP_COPPE	SASP_COPPE	62	0.616636	2.01148	0.000113804	0.000493153	0.000299485	5830	tags=56%, list=19%, signal=46%	FGF7/CCL11/IFNG/KITLG/CSF3/CCL8/MMP3/TNFRSF11B/CXCL1/CXCL5/FGF2/IGFBP5/CSF2/IL6/IL1A/CCL1/MMP1/MMP14/MMP10/FN1/CCL20/IL1B/SERPINB2/EGF/CCL25/LAMC1/CXCL2/IGFBP4/NRG1/EGFR/CCL3/IGFBP6/LAMB3/FAS/IGFBP7
