## Supplementary table S3 for "Therapy-induced senescence upregulates antigen presentation machinery and triggers anti-tumor immunity in Acute Myeloid Leukemia"

### Sheet: enr_GO_CC_pos
ID	Description	GeneRatio	BgRatio	pvalue	p.adjust	qvalue	geneID	Count
GO:0031012	extracellular matrix	54/372	478/15905	2.9945e-22	9.43267e-20	7.37592e-20	GDF15/MMP3/MMP1/MMP9/MMP14/CD248/FCN1/FBLN1/C1QC/DCN/CTSH/CCN1/COL16A1/FGL2/SPARC/ECM1/TNFRSF11B/ANXA5/VASN/COL1A2/THBS1/CCDC80/GREM1/FCN2/SRPX2/FN1/NID1/CTSL/CCN4/MMP19/WNT5B/SDC3/C1QA/CSPG4/MUC5AC/COL3A1/HTRA1/S100A9/HPSE/A2M/FBLN5/MXRA5/CD180/FBLN2/CTSS/SERPINE1/LGALS3/ADAMTS12/LUM/COL4A2/COL6A2/ADAMTS1/SERPINH1/CCBE1	54
GO:0062023	collagen-containing extracellular matrix	41/372	366/15905	6.27005e-17	9.87533e-15	7.72206e-15	GDF15/MMP9/FCN1/FBLN1/C1QC/DCN/CTSH/CCN1/COL16A1/FGL2/SPARC/ECM1/ANXA5/COL1A2/THBS1/CCDC80/GREM1/FCN2/SRPX2/FN1/NID1/CTSL/WNT5B/SDC3/C1QA/CSPG4/COL3A1/HTRA1/S100A9/A2M/FBLN5/MXRA5/FBLN2/CTSS/SERPINE1/LGALS3/LUM/COL4A2/COL6A2/ADAMTS1/SERPINH1	41
GO:0005788	endoplasmic reticulum lumen	28/372	279/15905	9.12329e-11	9.57945e-09	7.4907e-09	C3/CKAP4/IL6/EBI3/CCN1/TMEM132A/IGFBP4/COL16A1/FSTL1/FKBP10/COL1A2/THBS1/IGFBP5/GAS6/MXRA8/SELENOM/GHRL/FN1/WNT5B/GPX8/WFS1/COL3A1/CD4/COL4A2/COL6A2/RCN3/PTGS2/SERPINH1	28
GO:0043202	lysosomal lumen	14/372	88/15905	1.54011e-08	9.70267e-07	7.58705e-07	FUCA1/DCN/NEU4/CTSL/SDC3/LGMN/CSPG4/HPSE/CTSS/SCARB2/LUM/TCN2/PLD3/GBA	14
GO:0030667	secretory granule membrane	23/372	294/15905	4.55032e-07	1.79169e-05	1.40102e-05	CD177/CKAP4/LILRB2/FPR1/FCER1G/FPR2/CEACAM1/SPARC/C5AR1/ADGRE3/GLIPR1/CD36/CYBB/CD9/MME/GPR84/SIGLEC14/OLR1/LGALS3/CD53/MOXD1/TYROBP/SYTL4	23
GO:0030139	endocytic vesicle	21/372	296/15905	6.76287e-06	0.000193664	0.000151437	SAA1/NCF1/SPARC/GNLY/DPP4/CD36/CYBB/HLA-DRB5/HLA-DQB2/WNT5B/CD9/LPAR1/HLA-DRB1/SCARF1/CTSS/MDM2/FZD2/HLA-DRA/SCARB2/MPEG1/ITGB5	21
GO:0005925	focal adhesion	24/372	407/15905	3.34243e-05	0.000809898	0.000633303	ITGB7/MMP14/THY1/RND3/FAT1/ANXA5/FAP/SLA/DPP4/DDR2/PARVA/PROCR/ITGA3/CD9/MME/FLNC/CSPG4/SRC/DAB2/FZD2/SCARB2/LPXN/ITGB5/CORO1B	24
GO:0030055	cell-substrate junction	24/372	413/15905	4.22114e-05	0.000949756	0.000742666	ITGB7/MMP14/THY1/RND3/FAT1/ANXA5/FAP/SLA/DPP4/DDR2/PARVA/PROCR/ITGA3/CD9/MME/FLNC/CSPG4/SRC/DAB2/FZD2/SCARB2/LPXN/ITGB5/CORO1B	24
GO:0034774	secretory granule lumen	19/372	300/15905	8.69137e-05	0.00171111	0.00133801	C3/CXCL1/FUCA1/FCN1/CTSH/SPARC/ECM1/THBS1/GAS6/GHRL/FN1/S100A12/VEGFC/S100A9/LYZ/HPSE/A2M/SERPINE1/ADA2	19
GO:0060205	cytoplasmic vesicle lumen	19/372	304/15905	0.000103485	0.00191752	0.00149941	C3/CXCL1/FUCA1/FCN1/CTSH/SPARC/ECM1/THBS1/GAS6/GHRL/FN1/S100A12/VEGFC/S100A9/LYZ/HPSE/A2M/SERPINE1/ADA2	19
GO:0031983	vesicle lumen	19/372	306/15905	0.000112772	0.00197351	0.0015432	C3/CXCL1/FUCA1/FCN1/CTSH/SPARC/ECM1/THBS1/GAS6/GHRL/FN1/S100A12/VEGFC/S100A9/LYZ/HPSE/A2M/SERPINE1/ADA2	19
GO:0030669	clathrin-coated endocytic vesicle membrane	6/372	38/15905	0.00023045	0.00332223	0.00259783	HLA-DRB5/HLA-DQB2/CD9/HLA-DRB1/FZD2/HLA-DRA	6
GO:0030665	clathrin-coated vesicle membrane	10/372	109/15905	0.000237	0.00332223	0.00259783	IL7R/HLA-DRB5/HLA-DQB2/CD9/DAB2/HLA-DRB1/CD4/FZD2/HLA-DRA/SCARB2	10
GO:0042613	MHC class II protein complex	4/372	14/15905	0.000244749	0.00332223	0.00259783	HLA-DRB5/HLA-DQB2/HLA-DRB1/HLA-DRA	4
GO:0030666	endocytic vesicle membrane	12/372	155/15905	0.000289759	0.00351055	0.00274509	CD36/CYBB/HLA-DRB5/HLA-DQB2/WNT5B/CD9/HLA-DRB1/SCARF1/MDM2/FZD2/HLA-DRA/SCARB2	12
GO:0031904	endosome lumen	5/372	28/15905	0.000429721	0.00466766	0.0036499	CTSH/CTSL/PDLIM4/LGMN/CTSS	5
GO:0043235	receptor complex	20/372	405/15905	0.00142218	0.0115269	0.00901349	ITGB7/IL6/EBI3/CEACAM1/PLXNA2/LOXL4/DDR2/CD36/GFRA2/ITGA3/AXL/PLXNC1/IL13RA2/GPR84/MET/OLR1/CD4/IL12RB1/CSF1R/ITGB5	20
GO:0045334	clathrin-coated endocytic vesicle	6/372	54/15905	0.00157529	0.0124054	0.00970044	HLA-DRB5/HLA-DQB2/CD9/HLA-DRB1/FZD2/HLA-DRA	6
GO:0042611	MHC protein complex	4/372	23/15905	0.0018332	0.0140844	0.0110133	HLA-DRB5/HLA-DQB2/HLA-DRB1/HLA-DRA	4
GO:0098553	lumenal side of endoplasmic reticulum membrane	4/372	27/15905	0.00337559	0.0241662	0.0188969	HLA-DRB5/HLA-DQB2/HLA-DRB1/HLA-DRA	4

### Sheet: enr_GO_MF_pos
ID	Description	GeneRatio	BgRatio	pvalue	p.adjust	qvalue	geneID	Count
GO:0005125	cytokine activity	32/364	188/15420	1.09854e-18	5.55863e-16	4.34792e-16	GDF15/CD70/CSF3/CXCL1/CCL7/IL24/CXCL5/IL6/EBI3/IL1B/CXCL16/CXCL6/TNFSF9/TNFRSF11B/CCL4/CXCL3/CCL2/GREM1/IL19/INHBA/FGF2/CXCL2/WNT5B/CCL3/IL1A/CXCL8/KITLG/SECTM1/IL10/CSF2/IL11/CCL3L3	32
GO:0030545	receptor regulator activity	41/364	396/15420	1.33905e-15	3.3878e-13	2.64991e-13	GDF15/CD70/CSF3/CXCL1/CCL7/IL24/CXCL5/IL6/EBI3/IL1B/CXCL16/CXCL6/TNFSF9/TNFRSF11B/CCL4/GAS6/CXCL3/DPP4/CCL2/GREM1/IL19/INHBA/FGF2/CXCL2/GHRL/VEGFC/WNT5B/CCL3/IL1A/FST/CXCL8/KITLG/SECTM1/LGALS3/ADA2/IL10/CSF2/DKK3/IL11/CCL3L3/STC1	41
GO:0048018	receptor ligand activity	39/364	363/15420	2.02338e-15	3.41277e-13	2.66944e-13	GDF15/CD70/CSF3/CXCL1/CCL7/IL24/CXCL5/IL6/EBI3/IL1B/CXCL16/CXCL6/TNFSF9/TNFRSF11B/CCL4/GAS6/CXCL3/DPP4/CCL2/GREM1/IL19/INHBA/FGF2/CXCL2/GHRL/VEGFC/WNT5B/CCL3/IL1A/CXCL8/KITLG/SECTM1/LGALS3/ADA2/IL10/CSF2/IL11/CCL3L3/STC1	39
GO:0030546	signaling receptor activator activity	39/364	368/15420	3.19764e-15	4.04501e-13	3.16398e-13	GDF15/CD70/CSF3/CXCL1/CCL7/IL24/CXCL5/IL6/EBI3/IL1B/CXCL16/CXCL6/TNFSF9/TNFRSF11B/CCL4/GAS6/CXCL3/DPP4/CCL2/GREM1/IL19/INHBA/FGF2/CXCL2/GHRL/VEGFC/WNT5B/CCL3/IL1A/CXCL8/KITLG/SECTM1/LGALS3/ADA2/IL10/CSF2/IL11/CCL3L3/STC1	39
GO:0140375	immune receptor activity	22/364	115/15420	2.60457e-14	2.63582e-12	2.06172e-12	IL7R/IL21R/LILRB2/FPR1/CTSH/EBI3/FCER1G/FPR2/C5AR1/CMKLR1/HLA-DQB2/GFRA2/LILRB1/IL13RA2/CCR5/FPR3/HLA-DRB1/CD4/HLA-DRA/IL12RB1/CXCR5/CCR7	22
GO:0005126	cytokine receptor binding	28/364	225/15420	6.01518e-13	5.0728e-11	3.96791e-11	CD70/CSF3/CXCL1/CCL7/CXCL5/IL6/EBI3/IL1B/CXCL16/CXCL6/TNFSF9/ECM1/CCL4/CXCL3/CCL2/GREM1/CXCL2/VEGFC/CCL3/IL1A/CXCL8/KITLG/MYD88/IL10/CSF2/IL12RB1/IL11/CCL3L3	28
GO:0005518	collagen binding	15/364	64/15420	1.65011e-11	1.19279e-09	9.32992e-10	MMP9/DCN/SPARC/THBS1/DDR2/FN1/NID1/CTSL/ITGA3/C1QTNF1/CTSS/LUM/COL6A2/SERPINH1/CCBE1	15
GO:0005201	extracellular matrix structural constituent	21/364	147/15420	3.63707e-11	2.30045e-09	1.79939e-09	FBLN1/DCN/CCN1/COL16A1/FGL2/SPARC/ECM1/COL1A2/THBS1/SRPX2/FN1/NID1/MUC5AC/COL3A1/FBLN5/MXRA5/FBLN2/CD4/LUM/COL4A2/COL6A2	21
GO:0008009	chemokine activity	12/364	42/15420	1.46136e-10	8.21611e-09	6.42658e-09	CXCL1/CCL7/CXCL5/CXCL16/CXCL6/CCL4/CXCL3/CCL2/CXCL2/CCL3/CXCL8/CCL3L3	12
GO:0042379	chemokine receptor binding	12/364	54/15420	3.51239e-09	1.6157e-07	1.26379e-07	CXCL1/CCL7/CXCL5/CXCL16/CXCL6/CCL4/CXCL3/CCL2/CXCL2/CCL3/CXCL8/CCL3L3	12
GO:0050840	extracellular matrix binding	11/364	53/15420	3.42152e-08	1.44274e-06	1.1285e-06	CD248/DCN/CCN1/SPARC/ECM1/THBS1/NID1/ITGA3/FBLN2/CTSS/LGALS3	11
GO:0001968	fibronectin binding	8/364	24/15420	4.71977e-08	1.83708e-06	1.43695e-06	FBLN1/THBS1/IGFBP5/CCDC80/CTSL/IGFBP6/ITGA3/CTSS	8
GO:0019955	cytokine binding	15/364	121/15420	1.6483e-07	5.56028e-06	4.34921e-06	EBI3/VASN/THBS1/GREM1/FGF2/CD36/IL13RA2/CCR5/TNFRSF9/A2M/CD4/IL12RB1/CSF1R/CXCR5/CCR7	15
GO:0001664	G protein-coupled receptor binding	20/364	240/15420	1.10648e-06	3.49924e-05	2.73708e-05	C3/CXCL1/CCL7/CXCL5/FCN1/SAA1/FPR1/CXCL16/CXCL6/CCL4/CXCL3/CCL2/CXCL2/GHRL/UCHL1/WNT5B/CCL3/CXCL8/ADA2/CCL3L3	20
GO:0004175	endopeptidase activity	21/364	352/15420	9.92509e-05	0.0015694	0.00122758	MMP3/MMP1/MMP9/MMP14/CTSH/HGFAC/FAP/DPP4/UCHL1/MASP1/CTSL/MMP19/MME/C1S/LGMN/HTRA1/CTSS/C1R/ADAMTS12/ST14/ADAMTS1	21
GO:0001618	virus receptor activity	8/364	67/15420	0.000172813	0.00249839	0.00195422	ITGB7/CD86/DPP4/AXL/CCR5/CD4/SCARB2/ITGB5	8
GO:0003823	antigen binding	10/364	112/15420	0.000317539	0.00422828	0.00330733	IL7R/CD48/FCN1/LILRB4/FCN2/HLA-DRB5/IGHA1/LILRA1/HLA-DRB1/HLA-DRA	10
GO:0035325	Toll-like receptor binding	3/364	12/15420	0.00244929	0.0233838	0.0182906	CD36/S100A9/MYD88	3
GO:0023023	MHC protein complex binding	4/364	25/15420	0.002609	0.0235742	0.0184395	LILRB2/LILRB1/HLA-DRB1/HLA-DRA	4
GO:0042056	chemoattractant activity	4/364	27/15420	0.00348783	0.0284652	0.0222653	FGF2/VEGFC/CCL3/LGALS3	4

### Sheet: enr_GO_BP_pos
ID	Description	GeneRatio	BgRatio	pvalue	p.adjust	qvalue	geneID	Count
GO:0050900	leukocyte migration	62/362	456/15276	8.96857e-30	3.53361e-26	2.53952e-26	CD177/CXCL1/PLA2G7/CCL7/MMP1/ITGB7/CXCL5/CD48/MMP14/THY1/IL6/SAA1/FCER1G/FPR2/IL1B/APOD/CXCL16/CXCL6/SLC7A7/CEACAM1/ECM1/C5AR1/COL1A2/THBS1/CCL4/GAS6/HMOX1/CXCL3/DPP4/CCL2/GREM1/TNFRSF10B/CXCL2/FN1/CNR2/S100A12/CMKLR1/TREM2/VEGFC/ITGA3/SDC3/CD9/CCL3/LGMN/FFAR2/IGHA1/SRC/CCR5/S100A9/CXCL8/OLR1/SLAMF8/KITLG/SERPINE1/LGALS3/IL10/CSF1R/CXCR5/TREM1/GPR183/CCR7/CCL3L3	62
GO:0030595	leukocyte chemotaxis	39/362	213/15276	1.03039e-23	1.35324e-20	9.72542e-21	CXCL1/PLA2G7/CCL7/CXCL5/IL6/SAA1/FCER1G/FPR2/IL1B/CXCL16/CXCL6/C5AR1/THBS1/CCL4/GAS6/CXCL3/DPP4/CCL2/GREM1/CXCL2/CNR2/S100A12/CMKLR1/VEGFC/CCL3/LGMN/FFAR2/CCR5/S100A9/CXCL8/SLAMF8/SERPINE1/LGALS3/IL10/CSF1R/CXCR5/GPR183/CCR7/CCL3L3	39
GO:1990266	neutrophil migration	22/362	111/15276	1.29195e-14	4.24192e-12	3.04856e-12	CD177/CXCL1/CCL7/CXCL5/SAA1/FCER1G/IL1B/CXCL6/C5AR1/CCL4/CXCL3/DPP4/CCL2/CXCL2/S100A12/CCL3/S100A9/CXCL8/SLAMF8/LGALS3/CCR7/CCL3L3	22
GO:0006959	humoral immune response	31/362	249/15276	3.58051e-14	1.08517e-11	7.79884e-12	C3/CXCL1/CXCL5/FCN1/IL6/C1QC/EBI3/IL1B/CXCL6/C5AR1/GNLY/CXCL3/CCL2/FCN2/CXCL2/MASP1/S100A12/VSIG4/TREM2/C1QA/C1S/IGHA1/S100A9/LYZ/CXCL8/A2M/HLA-DRB1/C1R/TREM1/GPR183/CCR7	31
GO:0001819	positive regulation of cytokine production	38/362	418/15276	1.07271e-12	2.48617e-10	1.78675e-10	C3/LILRB2/FCN1/IL6/SAA1/EBI3/FCER1G/CD86/IL1B/LILRA5/C5AR1/THBS1/BIRC3/CLEC4E/CD36/TREM2/LILRB1/CCL3/FFAR2/SRC/IL1A/HPSE/HEG1/IDO1/SERPINE1/CD4/NFATC4/MYD88/IL10/CSF2/LUM/IL12RB1/CYP1B1/SERPINB7/PTGS2/CCR7/TYROBP/CCBE1	38
GO:0050727	regulation of inflammatory response	34/362	343/15276	1.5907e-12	3.19884e-10	2.29893e-10	MMP3/C3/PLA2G7/MMP9/IL6/SAA1/FCER1G/FPR2/IL1B/LILRA5/APOD/BIRC3/GHRL/CNR2/S100A12/TREM2/CCN4/TNFAIP6/CCL3/FFAR2/ACP5/S100A9/LACC1/SLAMF8/HLA-DRB1/IDO1/SERPINE1/MYD88/ADAMTS12/IL10/PTGS2/CCR7/PLD3/GBA	34
GO:0050729	positive regulation of inflammatory response	17/362	134/15276	1.82681e-08	1.02823e-06	7.38965e-07	C3/PLA2G7/IL6/FCER1G/IL1B/LILRA5/S100A12/TREM2/CCN4/CCL3/FFAR2/S100A9/IDO1/SERPINE1/MYD88/PTGS2/CCR7	17
GO:0050863	regulation of T cell activation	26/362	312/15276	2.84923e-08	1.4968e-06	1.07571e-06	CD70/IL7R/LILRB2/THY1/IL6/EBI3/CD86/IL1B/LILRB4/TNFSF9/CEACAM1/FGL2/DPP4/CCL2/VSIG4/LILRB1/SRC/IL1A/PRDM1/HLA-DRB1/IDO1/CD4/LGALS3/IL10/IL12RB1/CCR7	26
GO:0042110	T cell activation	31/362	444/15276	7.94095e-08	3.51543e-06	2.52645e-06	CD70/IL7R/LILRB2/THY1/IL6/EBI3/FCER1G/CD86/IL1B/LILRB4/TNFSF9/CEACAM1/FGL2/TMEM98/DPP4/CCL2/CLEC4E/VSIG4/CTSL/LILRB1/SRC/IL1A/PRDM1/HLA-DRB1/IDO1/CD4/LGALS3/IL10/IL12RB1/GPR183/CCR7	31
GO:0032612	interleukin-1 production	14/362	102/15276	1.2345e-07	5.17438e-06	3.7187e-06	IL6/SAA1/IL1B/LILRA5/CEACAM1/GAS6/CD36/GHRL/TREM2/CCL3/ACP5/IL10/CCR7/TYROBP	14
GO:0072676	lymphocyte migration	13/362	104/15276	1.04792e-06	3.22562e-05	2.31817e-05	CCL7/ITGB7/SAA1/APOD/CXCL16/ECM1/CCL4/GAS6/CCL2/CCL3/GPR183/CCR7/CCL3L3	13
GO:0050870	positive regulation of T cell activation	18/362	202/15276	1.54667e-06	4.61657e-05	3.31781e-05	CD70/IL7R/LILRB2/THY1/IL6/EBI3/CD86/IL1B/LILRB4/TNFSF9/DPP4/CCL2/LILRB1/SRC/IL1A/CD4/IL12RB1/CCR7	18
GO:1903039	positive regulation of leukocyte cell-cell adhesion	18/362	220/15276	5.21037e-06	0.000129112	9.27897e-05	CD70/IL7R/LILRB2/THY1/IL6/EBI3/CD86/IL1B/LILRB4/TNFSF9/DPP4/CCL2/LILRB1/SRC/IL1A/CD4/IL12RB1/CCR7	18
GO:0002449	lymphocyte mediated immunity	21/362	298/15276	9.06264e-06	0.000211283	0.000151844	CD70/C3/IL7R/EMP2/IL6/C1QC/CTSH/FCER1G/IL1B/CEACAM1/FGL2/SLAMF7/LILRB1/C1QA/C1S/IGHA1/IL13RA2/HLA-DRB1/C1R/IL10/IL12RB1	21
GO:0002286	T cell activation involved in immune response	11/362	91/15276	9.87698e-06	0.000227575	0.000163552	IL6/FCER1G/CD86/CEACAM1/FGL2/TMEM98/CLEC4E/LILRB1/LGALS3/IL12RB1/GPR183	11
GO:0002577	regulation of antigen processing and presentation	5/362	19/15276	6.42729e-05	0.00103977	0.000747256	LILRB2/FGL2/THBS1/TREM2/CCR7	5
GO:0002504	antigen processing and presentation of peptide or polysaccharide antigen via MHC class II	10/362	99/15276	0.00011817	0.00168692	0.00121235	FCER1G/THBS1/CTSL/TREM2/HLA-DRB5/HLA-DQB2/LGMN/HLA-DRB1/CTSS/HLA-DRA	10
GO:0032609	interferon-gamma production	10/362	107/15276	0.0002255	0.00291302	0.00209352	EBI3/IL1B/GAS6/INHBA/LILRB1/AXL/HLA-DRB1/IL10/IL12RB1/CCR7	10
GO:0001913	T cell mediated cytotoxicity	6/362	43/15276	0.000493789	0.00549585	0.00394973	IL7R/EMP2/CTSH/CEACAM1/LILRB1/IL12RB1	6
GO:0046631	alpha-beta T cell activation	9/362	141/15276	0.00645007	0.0357934	0.0257238	IL6/EBI3/CD86/TMEM98/CTSL/LILRB1/PRDM1/IL12RB1/GPR183	9

### Sheet: enr_KEGG_Reactome_pos
ID	Description	GeneRatio	BgRatio	pvalue	p.adjust	qvalue	geneID	Count	Annotation	Database
hsa04630	JAK-STAT signaling pathway	14/202	131/6891	2.6293e-05	0.00029696	0.00021711	CDKN1A/CSF3/IL24/IL7R/IL21R/IL6/CCND1/IL19/STAT4/IL13RA2/IL10/CSF2/IL12RB1/IL11	14	Immunity	KEGG
hsa05163	Human cytomegalovirus infection	16/202	204/6891	0.00029924	0.00223493	0.00163399	CDKN1A/IL6/IL1B/CCND1/CCL4/CCL2/CCL3/SRC/GNG12/CCR5/CXCL8/MDM2/NFATC4/GNG11/PTGS2/CCL3L3	16	Immunity	KEGG
hsa04620	Toll-like receptor signaling pathway	8/202	89/6891	0.00438779	0.0214017	0.0156471	IL6/CD86/IL1B/CCL4/CCL3/CXCL8/MYD88/CCL3L3	8	Immunity	KEGG
hsa04060	Cytokine-cytokine receptor interaction	39/202	243/6891	6.0178e-19	1.4383e-16	1.0515e-16	GDF15/CD70/CSF3/CXCL1/CCL7/IL24/IL7R/CXCL5/IL21R/IL6/EBI3/IL1B/CXCL16/CXCL6/TNFSF9/TNFRSF11B/CCL4/CXCL3/CCL2/TNFRSF8/IL19/INHBA/TNFRSF10B/CXCL2/CCL3/IL1A/IL13RA2/CCR5/TNFRSF9/CXCL8/CD4/IL10/CSF2/IL12RB1/CSF1R/CXCR5/IL11/CCR7/CCL3L3	39	Inflammation	KEGG
hsa04061	Viral protein interaction with cytokine and cytokine receptor	20/202	91/6891	9.0419e-13	7.2034e-11	5.2665e-11	CXCL1/CCL7/IL24/CXCL5/IL6/CXCL6/CCL4/CXCL3/CCL2/IL19/TNFRSF10B/CXCL2/CCL3/CCR5/CXCL8/IL10/CSF1R/CXCR5/CCR7/CCL3L3	20	Inflammation	KEGG
hsa04657	IL-17 signaling pathway	18/202	86/6891	3.1716e-11	1.895e-09	1.3855e-09	MMP3/CSF3/CXCL1/CCL7/MMP1/CXCL5/MMP9/IL6/IL1B/CXCL6/CXCL3/CCL2/CXCL2/MUC5AC/S100A9/CXCL8/CSF2/PTGS2	18	Inflammation	KEGG
hsa04668	TNF signaling pathway	15/202	111/6891	6.8661e-07	1.5173e-05	1.1094e-05	MMP3/CXCL1/CXCL5/MMP9/MMP14/IL6/IL1B/CXCL6/CXCL3/BIRC3/CCL2/CXCL2/VEGFC/CSF2/PTGS2	15	Inflammation	KEGG
hsa04062	Chemokine signaling pathway	19/202	180/6891	1.1027e-06	2.0272e-05	1.4821e-05	CXCL1/CCL7/CXCL5/CXCL16/NCF1/CXCL6/CCL4/CXCL3/CCL2/CXCL2/CCL3/SRC/GNG12/CCR5/CXCL8/CXCR5/GNG11/CCR7/CCL3L3	19	Inflammation	KEGG
hsa04064	NF-kappa B signaling pathway	9/202	101/6891	0.00271472	0.0147459	0.010781	CXCL1/IL1B/CCL4/CXCL3/BIRC3/CXCL2/CXCL8/MYD88/PTGS2	9	Inflammation	KEGG
hsa05205	Proteoglycans in cancer	20/202	192/6891	7.0077e-07	1.5173e-05	1.1094e-05	CDKN1A/MMP9/DCN/CCND1/COL1A2/THBS1/MRAS/FGF2/FN1/CTSL/WNT5B/TWIST2/FLNC/SRC/MET/HPSE/MDM2/FZD2/LUM/ITGB5	20	Cell structure	KEGG
hsa04625	C-type lectin receptor signaling pathway	10/202	101/6891	0.00070577	0.00496114	0.00362717	IL6/FCER1G/IL1B/MRAS/CLEC4E/SRC/MDM2/NFATC4/IL10/PTGS2	10	Cell structure	KEGG
R-HSA-198933	Immunoregulatory interactions between a Lymphoid and a non-Lymphoid cell	18/276	122/9313	1.6768e-08	1.1369e-06	1.0237e-06	C3/ITGB7/CD300E/PILRA/CD300LB/LILRA5/LILRB4/COL1A2/SLAMF7/TREM2/LILRB1/SIGLEC7/CD300C/COL3A1/LILRA1/TREM1/SIGLEC11/TYROBP	18	Immunity	Reactome
R-HSA-202430	Translocation of ZAP-70 to Immunological synapse	5/276	17/9313	0.0001018	0.00255626	0.00230187	HLA-DRB5/HLA-DQB2/HLA-DRB1/CD4/HLA-DRA	5	Immunity	Reactome
R-HSA-977606	Regulation of Complement cascade	6/276	38/9313	0.00079705	0.0154401	0.0139035	C3/C1QC/C5AR1/C1QA/C1S/C1R	6	Immunity	Reactome
R-HSA-3000480	Scavenging by Class A Receptors	5/276	18/9313	0.00013756	0.00333086	0.00299938	COL1A2/MASP1/COL3A1/FTH1/COL4A2	5	Immunity	Reactome
R-HSA-6783783	Interleukin-10 signaling	17/276	45/9313	3.3663e-15	2.2823e-12	2.0552e-12	CSF3/CXCL1/IL6/FPR1/CD86/IL1B/CCL4/CCL2/CXCL2/CCL3/IL1A/CCR5/CXCL8/IL10/CSF2/PTGS2/CCL3L3	17	Inflammation	Reactome
R-HSA-449147	Signaling by Interleukins	42/276	433/9313	6.393e-12	1.4448e-09	1.301e-09	CDKN1A/MMP3/CSF3/CXCL1/IL24/MMP1/IL7R/IL21R/MMP9/IL6/SAA1/FPR1/EBI3/CD86/IL1B/CCND1/COL1A2/CCL4/HMOX1/CCL2/IL19/FGF2/STAT4/CD36/CXCL2/FN1/S100A12/CCL3/IL1A/IL13RA2/CCR5/CXCL8/CD4/MYD88/SOD2/IL10/CSF2/IL12RB1/CSF1R/IL11/PTGS2/CCL3L3	42	Inflammation	Reactome
R-HSA-380108	Chemokine receptors bind chemokines	15/276	53/9313	1.8615e-11	3.1552e-09	2.8412e-09	CXCL1/CCL7/CXCL5/CXCL16/CXCL6/CCL4/CXCL3/CCL2/CXCL2/CCL3/CCR5/CXCL8/CXCR5/CCR7/CCL3L3	15	Inflammation	Reactome
R-HSA-6785807	Interleukin-4 and Interleukin-13 signaling	19/276	106/9313	2.1904e-10	2.4751e-08	2.2288e-08	CDKN1A/MMP3/MMP1/MMP9/IL6/SAA1/IL1B/CCND1/COL1A2/HMOX1/CCL2/FGF2/CD36/FN1/IL1A/IL13RA2/CXCL8/IL10/PTGS2	19	Inflammation	Reactome
R-HSA-1474244	Extracellular matrix organization	34/276	277/9313	1.1719e-12	3.9728e-10	3.5774e-10	MMP3/MMP1/ITGB7/MMP9/MMP14/FBLN1/DCN/COL16A1/CEACAM1/SPARC/COL1A2/THBS1/LOXL4/DDR2/FGF2/FN1/NID1/CTSL/MMP19/ITGA3/SDC3/COL3A1/HTRA1/A2M/FBLN5/FBLN2/CTSS/SERPINE1/LUM/COL4A2/COL6A2/ADAMTS1/SERPINH1/ITGB5	34	Cell structure	Reactome
R-HSA-1442490	Collagen degradation	11/276	62/9313	1.6843e-06	7.613e-05	6.8554e-05	MMP3/MMP1/MMP9/MMP14/COL16A1/COL1A2/CTSL/MMP19/COL3A1/COL4A2/COL6A2	11	Cell structure	Reactome
R-HSA-1474290	Collagen formation	11/276	87/9313	4.8123e-05	0.00125491	0.00113002	MMP3/MMP9/COL16A1/COL1A2/LOXL4/CTSL/COL3A1/CTSS/COL4A2/COL6A2/SERPINH1	11	Cell structure	Reactome
R-HSA-1474228	Degradation of the extracellular matrix	18/276	126/9313	2.8146e-08	1.7303e-06	1.5581e-06	MMP3/MMP1/MMP9/MMP14/DCN/COL16A1/COL1A2/FN1/NID1/CTSL/MMP19/COL3A1/HTRA1/A2M/CTSS/COL4A2/COL6A2/ADAMTS1	18	Cell structure	Reactome
hsa04612	Antigen processing and presentation	7/202	66/6891	0.00301612	0.016019	0.0117117	CTSL/HLA-DRB5/LGMN/HLA-DRB1/CTSS/CD4/HLA-DRA	7	Immunity	KEGG
hsa04659	Th17 cell differentiation	9/202	101/6891	0.00271472	0.0147459	0.010781	IL21R/IL6/EBI3/IL1B/HLA-DRB5/HLA-DRB1/CD4/HLA-DRA/IL12RB1	9	Immunity	KEGG
R-HSA-8875878	MET promotes cell motility	6/276	41/9313	0.0012052	0.0215033	0.0193633	COL1A2/FN1/ITGA3/SRC/COL3A1/MET	6	Extracellular matrix remodeling	Reactome
R-HSA-3000178	ECM proteoglycans	10/276	68/9313	2.8281e-05	0.00083368	0.00075072	DCN/SPARC/COL1A2/FN1/COL3A1/SERPINE1/LUM/COL4A2/COL6A2/ITGB5	10	Extracellular matrix remodeling	Reactome

### Sheet: DGE_HLA
	logFC	lfcSE	baseMean	PValue	FDR
HLA-DRB1	1.47599	0.419375	11119.7	0.000432375	0.0196306
HLA-DRB3	1.44647	0.417051	3704.07	0.000523688	0.0224406
HLA-DRA	1.19121	0.353091	21250.1	0.000741758	0.0287196
HLA-F	1.243	0.382301	736.496	0.00114848	0.0391073
HLA-DMB	1.1315	0.359436	1661.66	0.00164398	0.0510773
HLA-DRB5	1.36696	0.435803	1690.97	0.00170891	0.0523906
HLA-DPA1	1.19029	0.381235	5355.01	0.00179514	0.0539072
HLA-DQB1	1.2274	0.407604	1633	0.00260163	0.0686706
HLA-DRB4	1.3228	0.440382	1252.21	0.00266678	0.0694227
HLA-DMA	0.979748	0.354712	2543.88	0.00574312	0.114572
CD74	0.94152	0.360589	21605.6	0.00902617	0.14837
HLA-DQB2	1.53703	0.61247	76.2921	0.0120885	0.177228
HLA-B	0.860494	0.348979	76708.5	0.0136728	0.19259
HLA-DQA2	0.986758	0.426857	425.696	0.0207951	0.242607
B2M	0.875917	0.390947	61467.7	0.0250583	0.270918
HLA-DRB7	1.27778	0.642204	70.8404	0.0466258	0.372751
HLA-C	0.679459	0.345006	41503	0.0489061	0.380087
HLA-DRB6	1.73984	0.902413	30.7697	0.0538571	0.395185
HLA-DPB1	0.699402	0.384807	13130.3	0.0691342	0.444998
HLA-DQA1	0.687617	0.38354	2622.49	0.0730025	0.453996
HLA-G	0.89236	0.504606	198.251	0.0769892	0.464401
HLA-DRB8	1.30485	0.772975	42.1901	0.0913949	0.504084
HLA-H	0.620433	0.388062	3082.74	0.109865	0.552952
HLA-E	0.544653	0.348436	16545.7	0.118021	0.57011
HLA-DOB	1.32424	0.914644	25.6486	0.147667	0.618016
HLA-V	-1.73613	1.32127	21.6246	0.188852	0.684987
HLA-DOA	0.448191	0.404112	550.325	0.267397	0.772758
CIITA	0.310459	0.411574	1045.38	0.450656	0.894102
HLA-A	0.229384	0.347001	81386.3	0.508583	0.915514
HLA-DPB2	0.520389	0.833955	29.7623	0.532626	0.924823
HLA-L	0.468186	0.842962	25.6295	0.578617	0.938049
NLRC5	-0.152742	0.380868	997.512	0.688394	0.963927
HLA-J	0.180177	0.697164	62.6962	0.796065	0.980711
HLA-K	0.0562467	0.734957	72.9162	0.938997	0.995912
HLA-F-AS1	2.70346	1.373	12.7153	0.0489512	NA
HLA-U	1.82569	1.47164	9.75873	0.214758	NA
HLA-W	0.588527	3.86992	1.04672	0.879126	NA
HLA-S	3.02674	3.97658	0.705218	0.446573	NA
HLA-DRB9	1.13211	4.07203	0.14198	0.780996	NA
HLA-DQB1-AS1	-0.640763	4.06556	0.100093	0.874766	NA
HLA-DRB2	1.41146	3.98527	0.64555	0.723213	NA
